# In depth characterization of an archaeal virus-host system reveals numerous virus exclusion mechanisms

**DOI:** 10.1101/2022.10.18.512658

**Authors:** Coraline Mercier, Daniela Thies, Ling Zhong, Mark J. Raftery, Ricardo Cavicchioli, Susanne Erdmann

**Affiliations:** Max Planck Institute for Marine Microbiology, Archaeal Virology, Celsiusstrasse 1, 28359, Bremen, Germany; Bioanalytical Mass Spectrometry Facility, The University of New South Wales, Sydney, New South Wales, 2052, Australia; School of Biotechnology and Biomolecular Sciences, The University of New South Wales, Sydney, New South Wales, 2052, Australia

## Abstract

Archaeal head-tailed viruses appear, at first sight, very closely related to head-tailed bacteriophages simply due to morphological similarities and similar life cycles. However, they encounter host cells that are very different from bacteria and share characteristics, that greatly influence virus life cycles, with eukaryotes. Here we present an in-depth characterization of the archaeal head-tailed virus, HRTV-Dl1, isolated from Deep Lake, Antarctica. The host *Halorubrum lacusprofundi* exhibits a large arsenal of virus exclusion mechanisms, indicating a long ongoing arms race with viruses. However, we uncover that the majority of this arsenal was lost spontaneously in a strain grown under non-challenging laboratory conditions. By challenging both the parental strain and the sensitive strain with HRTV-DL1, we discovered a number of putative virus exclusion mechanisms that are only activated in the sensitive strain upon the lack of defense systems present in the parental strain. We identify virus exclusion mechanisms that are also common in bacteria, mechanisms that are unique to archaea, and a potential mechanisms involving the archaeal homolog of the eukaryotic ORC1 and CDC6. We identify one of two S-layer proteins as primary receptor for HRTV-DL1, demonstrating that the presence of two different S-layer proteins in one strain provides a strong advantage in the arms race with viruses. Our results clearly reflect the differences between bacterial and archaeal head-tailed viruses. Finally, we observed that our intention to isolate a clean and stable model virus-host system led to the generation of a virus-host pair with reduced genomes. This model system is great to study in the laboratory, but barely reflects the entire spectrum of virus-host interactions as they would occur in the environment, emphasizing the importance of combining wet lab data with environmental data.
