## Supplementary material for "In depth characterization of an archaeal virus-host system reveals numerous virus exclusion mechanisms": Table S2.xlsx

### Sheet: Sheet1
Table S2: Annotation of HRTV-DL1 genome and identification of proteins in the virus particle
Proteins detected in the virus particle are highlighted in red. Proteins with only one peptide detected have not been considered as structural proteins. Proteins with TM domains are highlighted in green.
ORF	length aa	NCBI best hit	Interpro hit	Hhpred hit	detected in virus particle	predicted function
ORF1	127	environmental Halophage eHP-32, hypothetical (51% identity),	no hits	no hits	1 peptide	not predictable
ORF2	48	no hits	no hits	no hits	1 peptide	not predictable
ORF3	75	no hits	no hits	no hits	no	not predictable
ORF4	492	Halorubrum phage CGphi46, hypothetical protein (55% identity), YonJ-like protein of environmental halophages (uncharacterised)	Metallo-dependent phosphatase-like	N-terminus: AtxA, transcriptional activator (E-value 6.6e-7); C-terminus: DNA double-strand break repair protein mre11 {Methanocaldococcus jannaschii} (E-value 2e-11), DNA polymerase II small subunit; Family D Polymerase, PCNA {Thermococcus kodakarensis (strain ATCC BAA-918 / JCM 12380 / KOD1)} (E-value E-value: 6.3e-11)	yes	associated with virus genome, maybe circularization
ORF5	47	no hits	no hits	DNA polymerase epsilon catalytic subunit A; replication, DNA replication, polymerase (E-value 0.41)	no	not predictable
ORF6	100	hypothetical protein BJ1_gp46 [Archaeal BJ1 virus] (68% identity)	2x TM domains	no hits	no	not predictable
ORF7	185	hypothetical protein HALG_00008 [Halorubrum phage CGphi46], 35.29%	N-terminus: DNA repair Rad51/transcription factor NusA;	N-terminus: Holliday junction ATP-dependent DNA helicase ruvA; C-terminus: DNA-packaging protein gp3; Terminase small subunit, DNA Packaging, bacteriophage P22,	yes	Terminase small subunit
ORF8	453	hypothetical protein BJ1_gp49 [Archaeal BJ1 virus] (62% identity)	P-loop containing nucleotide triphosphate hydrolases (N-terminus)	Large subunit terminase (E-value 1.1e-39)	no	Terminase large subunit
ORF9	516	hypothetical protein HALG_00006 [Halorubrum phage CGphi46] (44.3% identity)	Phage portal protein PBSX family, Firmicutes	Phage portal protein, HK97 family (E-value 8.4E-33)	yes	Portal protein
ORF10	284	capsid protein gpC [Natrialba phage PhiCh1], head morphogenesis protein ( 55,31% identity)	no hits	no hits	yes	structural protein
ORF11	540	capsid protein gpB [Natrialba phage PhiCh1] (50,81% identity)	N-terminus: Phage-like element PBSX protein, XkdF; C-terminus: Phosphopantetheine binding ACP domain	Prohead core protein protease (E-value 13, probability 90%)	yes	prohead protease
ORF12	341	hypothetical protein BJ1_gp53 [Archaeal BJ1 virus] (45,2% identity)	Major capsid protein gp5	Major capsid protein; capsid, HK97-fold, dsDNA-phage, icosahedral (E-value) 6.3e-26	yes	Major capsid protein
ORF13	106	Rho termination factor N-terminal domain-containing protein [Natrialba aegyptia] (42% identity)	C-terminus: Rho termination factor, N-terminal	Mu-like prophage FluMu protein gp35, Protein HI1507 in Mu-like prophage (E-value 9.1e-9)		not predictable
ORF14	207	hypothetical protein [Halococcus hamelinensis] (44.17% identity)	no hits	Adaptor protein Rcc01688; "neck", "portal", "capsid", "tail tube", VIRUS; 3.58A (E-value 3.6e-22)	yes	structural protein
ORF15	120	no hits	no hits	Putative head-tail adaptor (E-value 8.3e-7)	yes	structural protein
ORF16	122	HK97 gp10 family phage protein [Halococcus hamelinensis] (40.66% identity)	Bacteriophage HK97-gp10, putative tail-component	no hits	no	not predictable
ORF17	167	hypothetical protein [Halococcus hamelinensis] (49% identity)	no hits	Tail terminator protein Rcc01690; "neck", "portal", "capsid", "tail tube", VIRUS; (E-value 0.36)	yes	structural protein
ORF18	182	hypothetical protein [Haloterrigena thermotolerans] (55.6% identity)	no hits	no hits	yes	structural protein
ORF19	186	hypothetical protein [Halobonum sp. NJ-3-1] (47,47% identity)	no hits	no hits	no	not predictable
ORF20	67	no hits	1x TM domain	no hits	no	not predictable
ORF21	654	phage tail tape measure protein [Halorussus sp. HD8-83] (70% identity)	phage tail tape measure protein	Tape Measure Protein, gp57 (E-value 7.5e-9)	yes	phage tail tape measure protein
ORF22	401	hypothetical protein [Halorubrum aidingense] (identity 84,7 %)	no hits	no hits	no	not predictable
ORF23	424	hypothetical protein [Halobonum sp. NJ-3-1] (identity 57.8%)	no hits	Receptor Binding Protein; beta sandwich domain, phage receptor binding protein, N-terminus only (E-value 9.5e-10)	yes	host attachment
ORF24	1135	fibronectin type III domain-containing protein [Halorubrum lacusprofundi] (identity 44.7 %)	N-terminus: Fibronectin type III, Immunglobulin-like fold. Adhesion proteins; C-terminus: Sialidase superfamily	N-terminus: Fibronectin; FN3 DOMAIN, FIBRONECTIN, CELL ADHESION (Evalue 2.4E-19)	yes	host attachment
ORF25	516	DUF2793 domain-containing protein [Halobonum sp. Gai3-2] (identity 56%)	DUF2793	no hits	yes	not predictable
ORF26	201	carboxypeptidase-like regulatory domain-containing protein [Haloterrigena jeotgali] (identity 34%)	no hits	LEVANASE; HYDROLASE (E-value 2.3e-7)	1 peptide	sugar degradation S-layer
ORF27	222	hypothetical protein M194_gp091 [Halovirus HRTV-5] (identity 34,6%)	Signal peptide, 1x TM domain	no hits	1 peptide	not predictable
ORF28	61	hypothetical protein [Haloterrigena jeotgali] (identity 82%)	no hits	no hits	no	not predictable
ORF29	278	site-specific DNA-methyltransferase [Halorubrum lacusprofundi] (identity 100%)	no hits	Adenine-specific Methyltransferase (E-value 3.6e-19)	no	Dam Methylation
ORF30	244	hypothetical protein BJ1_gp26 [Archaeal BJ1 virus] (identity 59%)	no hits	no hits	no	not predictable
ORF31	45	no hits	no hits	no hits	no	not predictable
ORF32	215	hypothetical protein BJ1_gp24 [Archaeal BJ1 virus] (identity 37%)	N-terminus:DNA repair Rad51/transcription factor NusA	N-terminus: Transcription termination/antitermination protein NusA (E-value 0.0029)	no	transcription antitermination
ORF33	69	hypothetical protein BJ1_gp22 [Archaeal BJ1 virus] (identity 77%)	no hits	no hits	no	not predictable
ORF34	74	hypothetical protein BJ1_gp12 [Archaeal BJ1 virus] (identity 81%)	no hits	no hits	no	not predictable
ORF35	45	hypothetical protein [Halorubrum lacusprofundi] (identity 68%)	no hits	no hits	no	not predictable
ORF36	108	hypothetical protein [Halorubrum aidingense] (identity 75%)	no hits	no hits	no	not predictable
ORF37	125	hypothetical protein [Halorubrum aidingense] (identity 87%)	Zinc finger, SWIM-type	Suppressor, RAD51 homolog – only short region (E-value 0.19)	no	transctiptional regulator/repressor
ORF38	133	hypothetical protein BJ1_gp09 [Archaeal BJ1 virus] (identity 57%)	no hits	no hits	1 peptide	not predictable
ORF39	128	hypothetical protein [Halorubrum lacusprofundi] (identity 51,8%)	no hits	no hits	no	not predictable
ORF40	72	no hits	no hits	no hits	no	not predictable
ORF41	249	PCNA-like protein [environmental Halophage eHP-11] (identity 65%)	DNA polymerase sliding clamp	DNA polymerase sliding clamp (E-value 3.7e-32)	no	DNA polymerase sliding clamp
ORF42	33	no hits	no hits	no hits	no	not predictable
ORF43	310	transcription initiation factor IIB family protein [Halobellus captivus] (identity 38.5%)	Transcription initiation factor IIB	Transcription initiation factor IIB (E-value 6.5e-39)	yes	Transcription initiation factor IIB, associated with viral DNA
ORF44	85	hypothetical protein [Natronoarchaeum philippinense] (identity 35%)	no hits	no hits	no	not predictable
ORF45	47	no hits	no hits	no hits	no	not predictable
ORF46	121	hypothetical protein [Natrialba taiwanensis] (identity 48%)	no hits	no hits	no	not predictable
ORF46a	83	no hits	no hits	no hits	no	not predictable
ORF47	46	no hits	no hits	no hits	1 peptide	not predictable
ORF48	1053	DNA primase [environmental Halophage eHP-31] (identity 55,38%)	DNA primase, phage/plasmid	Primase; primase, helicase, ssDNA-binding protein, TRANSFERASE; HET: SO4; 2.406A {Nitratiruptor phage NrS-1} (E-value 7.3e-29)	no	DNA Primase
ORF49	74	no hits	no hits	no hits	no	not predictable
