## Supplementary material for "In depth characterization of an archaeal virus-host system reveals numerous virus exclusion mechanisms": Table S3.xlsx

### Sheet: Sheet1
Table S3: Proteins identified in purified virus particles
Proteins were identified using Thermo Proteome Discoverer Version 2.5.0.400
Accession	Description	Coverage [%]	# Peptides	# PSMs	# Unique Peptides	# AAs	MW [kDa]	calc. pI	Score Sequest HT: Sequest HT	# Peptides (by Search Engine): Sequest HT	# Protein Groups
ACAM34UNSW_00111	rpoA1 DNA-directed RNA polymerase subunit A'	48	32	47	32	973	108.6	4.74	221.93	32	1
ORF_9	ORF_9 Portal protein 5209:6759 forward MW:58045	61	27	57	27	516	58	4.77	285.61	27	1
ACAM34UNSW_00112	rpoB1 DNA-directed RNA polymerase subunit B'	43	19	24	19	609	67.6	4.84	130.23	19	1
ORF_12	ORF_12 Major capsid protein 9315:10340 forward MW:37326	76	19	106	19	341	37.3	4.37	457.81	19	1
ACAM34UNSW_00113	rpoB2 DNA-directed RNA polymerase subunit B''	42	18	25	18	521	59.1	4.96	94.9	18	1
ORF_11	ORF_11 Structural Capsid protein gpB 7690:9312 forward MW:59160	43	17	52	17	540	59.1	4.26	213.67	17	1
ACAM34UNSW_00110	rpoA2 DNA-directed RNA polymerase subunit A''	69	15	24	15	404	44.4	4.44	110.54	15	1
ACAM34UNSW_02810	rpl2 50S ribosomal protein L2	58	12	21	12	240	25.6	10.02	109.18	12	1
ACAM34UNSW_01525	glgB_2 1,4-alpha-glucan branching enzyme GlgB	27	11	16	11	728	80.1	4.65	72.22	11	1
ORF_10	ORF_10 Structural Capsid protein gpC 6762:7616 forward MW:31072	60	11	20	11	284	31.1	4.37	101.05	11	1
ACAM34UNSW_02796	50S ribosomal protein L32e	52	10	14	10	236	26.1	4.86	58.49	10	1
ACAM34UNSW_02813	rpl3 50S ribosomal protein L3	49	10	18	10	338	37.3	5.97	73.32	10	1
ORF_4	ORF_4 exonuclease putative; DNA double-strand break, Mre11 1314:2792 forward MW:55500	28	10	12	10	492	55.5	4.96	51.79	10	1
ACAM34UNSW_00166	30S ribosomal protein S10	78	9	14	9	102	11.4	4.77	58.54	9	1
ACAM34UNSW_02176	50S ribosomal protein L18e	73	8	8	8	117	12.8	6.13	25.19	8	1
ACAM34UNSW_02812	rpl4 50S ribosomal protein L4	58	8	10	8	248	26.4	5.25	44.18	8	1
ACAM34UNSW_00063	50S ribosomal protein L10e	51	8	12	8	169	19	8.75	49.05	8	1
ACAM34UNSW_00106	rps7 30S ribosomal protein S7	49	8	13	8	217	24	4.77	54.09	8	1
ACAM34UNSW_00638	rps3ae 30S ribosomal protein S3Ae	55	8	10	8	215	24	4.89	46.62	8	1
ORF_25	ORF_25 undefined product 22308:23858 forward MW:54032	33	8	29	8	516	54	4.17	164.26	8	1
ACAM34UNSW_02174	rpoD DNA-directed RNA polymerase subunit D	42	7	10	7	250	27.7	4.28	41.47	7	1
ACAM34UNSW_02487	rps6e 30S ribosomal protein S6e	64	7	10	7	135	14.4	4.31	50.48	7	1
ACAM34UNSW_02801	rps4e 30S ribosomal protein S4E	45	7	11	7	240	25.8	4.39	49.02	7	1
ACAM34UNSW_02803	50S ribosomal protein L14	45	7	10	7	132	14.2	9.76	35.36	7	1
ACAM34UNSW_02804	30S ribosomal protein S17	70	7	10	7	114	12.9	5.02	43.46	7	1
ACAM34UNSW_02172	rps4 30S ribosomal protein S4	44	6	10	6	175	19.6	5.12	48.74	6	1
ACAM34UNSW_02675	30S ribosomal protein S19e	48	6	8	6	151	16.8	4.65	34.18	6	1
ACAM34UNSW_02739	glnA Glutamine synthetase	27	6	8	6	456	50.3	4.45	34.08	6	1
ACAM34UNSW_02797	rpl6 50S ribosomal protein L6	59	6	7	6	177	19.4	4.36	37.08	6	1
ACAM34UNSW_02899	rpl1 50S ribosomal protein L1	50	6	7	6	212	23.3	4.41	27.37	6	1
ACAM34UNSW_00075	hypothetical protein	19	6	6	6	633	68.5	4.21	25.74	6	1
ACAM34UNSW_00635	30S ribosomal protein S15	62	6	8	6	153	17.3	4.82	36.89	6	1
ORF_17	ORF_17 undefined product 12022:12525 forward MW:18396	43	6	11	6	167	18.4	4.79	45.93	6	1
ACAM34UNSW_02171	30S ribosomal protein S13	46	5	7	5	174	19.5	4.63	28.28	5	1
ACAM34UNSW_02173	30S ribosomal protein S11	69	5	9	5	129	13.5	7.52	50.77	5	1
ACAM34UNSW_02759	30S ribosomal protein S24e	66	5	8	5	102	11.6	4.5	37.11	5	1
ACAM34UNSW_02792	50S ribosomal protein L30	53	5	9	5	154	16.9	4.51	39.01	5	1
ACAM34UNSW_02795	50S ribosomal protein L19e	37	5	8	5	153	17.5	6.29	29.2	5	1
ACAM34UNSW_02798	rps8 30S ribosomal protein S8	52	5	5	5	130	14.2	4.7	17.28	5	1
ACAM34UNSW_02800	rpl5 50S ribosomal protein L5	36	5	9	5	174	19.1	4.67	50.71	5	1
ACAM34UNSW_02802	50S ribosomal protein L24	69	5	9	5	118	13.4	4.81	37.42	5	1
ACAM34UNSW_02891	hypothetical protein	33	5	6	5	224	24.6	4.59	27.31	5	1
ACAM34UNSW_00379	hypothetical protein	14	5	5	5	437	49.8	6.2	16.46	5	1
ACAM34UNSW_00640	rpoL DNA-directed RNA polymerase subunit L	85	5	6	5	92	9.9	4.32	26.55	5	1
ORF_14	ORF_14 undefined product 10673:11296 forward MW:23235	36	5	10	5	207	23.2	4.31	46.61	5	1
ORF_15	ORF_15 undefined product 11293:11655 forward MW:13162	75	5	9	5	120	13.2	4.79	38.34	5	1
ORF_21	ORF_21 Phage tail length tape measure protein 14054:16018 forward MW:67165	11	5	9	5	654	67.1	4.37	38.84	5	1
ORF_7	ORF_7 Terminase small subunit gp1 3234:3791 forward MW:20552	56	5	7	5	185	20.5	4.58	36.33	5	1
ACAM34UNSW_02198	273710:274072 forward MW:12674	81	4	7	4	120	12.7	4.17	38.87	4	1
ACAM34UNSW_02791	50S ribosomal protein L15	52	4	5	4	165	17.8	4.89	23.73	4	1
ACAM34UNSW_02793	rps5 30S ribosomal protein S5	38	4	6	4	215	23.3	5.05	30.33	4	1
ACAM34UNSW_02808	50S ribosomal protein L22	40	4	5	4	154	17	4.72	19.69	4	1
ACAM34UNSW_00387	hypothetical protein	54	4	4	4	89	10	4.12	17.6	4	1
ORF_18	ORF_18 undefined product 12550:13098 forward MW:19958	21	4	10	4	182	19.9	4.15	53.06	4	1
ORF_24	ORF_24 Fibronectin type 3 domain-containing protein 18498:21905 forward MW:122441	9	4	6	4	1135	122.4	4.28	26.86	4	1
ACAM34UNSW_02531	psmA2 Proteasome subunit alpha 2	22	3	3	3	268	28.6	4.32	14.99	3	1
ACAM34UNSW_02794	50S ribosomal protein L18	50	3	5	3	185	20.1	4.94	34.6	3	1
ACAM34UNSW_02811	50S ribosomal protein L23	63	3	3	3	84	9.4	4.46	14.54	3	1
ACAM34UNSW_02898	50S ribosomal protein L10	25	3	5	3	345	36.4	3.97	22	3	1
ACAM34UNSW_00515	Signal recognition particle 54 kDa protein	12	3	3	3	464	50.9	4.51	10.53	3	1
ACAM34UNSW_00583	50S ribosomal protein L37Ae	55	3	4	3	88	9.6	5.58	21.88	3	1
ACAM34UNSW_00979	rnp3 Ribonuclease P protein component 3	23	3	5	3	240	26.2	5.44	22.75	3	1
ACAM34UNSW_01208	hypothetical protein	68	3	5	3	81	8.7	5	19.47	3	1
ACAM34UNSW_01604	eif5a Translation initiation factor 5A	45	3	3	3	125	14.1	5.6	10.22	3	1
ACAM34UNSW_02179	rpoN DNA-directed RNA polymerase subunit N	44	2	2	2	64	7.5	5.39	7.4	2	1
ACAM34UNSW_02205	eIF1A_1 Translation initiation factor 1A	44	2	3	2	94	11	5.54	13.24	2	1
ACAM34UNSW_02340	50S ribosomal protein L11	23	2	2	2	158	16.5	3.88	8.01	2	1
ACAM34UNSW_02437	Protein translation factor SUI1	52	2	2	2	97	10.6	4.64	7.68	2	1
ACAM34UNSW_02640	50S ribosomal protein L21e	28	2	2	2	101	11	10.35	5.71	2	1
ACAM34UNSW_02641	hypothetical protein	25	2	2	2	118	13.7	4.34	8.35	2	1
ACAM34UNSW_02805	hypothetical protein	18	2	2	2	152	16	5.91	6.68	2	1
ACAM34UNSW_02806	50S ribosomal protein L29	46	2	2	2	69	7.8	4.63	6.14	2	1
ACAM34UNSW_02807	hypothetical protein	10	2	3	2	312	33.9	4.09	10.12	2	1
ACAM34UNSW_02809	30S ribosomal protein S19	29	2	3	2	141	16.1	6.81	9.69	2	1
ACAM34UNSW_03072	hypothetical protein	46	2	2	2	80	8.8	4.78	6.1	2	1
ACAM34UNSW_00107	30S ribosomal protein S12	29	2	3	2	142	15.6	9.95	14.92	2	1
ACAM34UNSW_00114	rpoH DNA-directed RNA polymerase subunit H	43	2	4	2	75	8.5	4.67	22.97	2	1
ACAM34UNSW_00427	hypothetical protein	4	2	3	2	1063	110.7	3.65	14.55	2	1
ACAM34UNSW_00428	50S ribosomal protein L15e	11	2	2	2	196	22.5	11.12	5.18	2	1
ACAM34UNSW_00584	hypothetical protein	27	2	2	2	44	5	8.19	5.05	2	1
ACAM34UNSW_00702	dnaK Chaperone protein DnaK	7	2	2	2	644	68.6	4.09	6.93	2	1
ACAM34UNSW_00710	hypothetical protein	22	2	2	2	142	15.8	4.75	6.89	2	1
ACAM34UNSW_00845	50S ribosomal protein L31e	50	2	3	2	92	10.4	4.74	18.98	2	1
ACAM34UNSW_00981	hypothetical protein	11	2	2	2	159	17.2	5.58	7.42	2	1
ACAM34UNSW_01698	hypothetical protein	14	2	2	2	188	20.6	4.4	5.36	2	1
ORF_23	ORF_23 undefined product 17217:18491 forward MW:44514	14	2	2	2	424	44.5	4.37	10.76	2	1
ORF_38	ORF_38 undefined product 29626:30027 reverse MW:14706	32	2	2	2	133	14.7	4.07	8.7	2	1
ORF_43	ORF_43 Transcription initiation factor IIB 31688:32620 forward MW:33757	12	2	2	2	310	33.7	5.6	5.93	2	1
ORF_46	ORF_46 undefined product 33007:33372 forward MW:13715	26	2	2	2	121	13.7	5.83	7.83	2	1
ORF_47	ORF_47 undefined product 33617:33769 forward MW:5714	40	2	2	2	50	5.7	4.28	5.48	2	1
ACAM34UNSW_01991	hypothetical protein	3	1	2	1	880	92.6	3.55	7.59	1	1
ACAM34UNSW_02178	rps9 30S ribosomal protein S9	9	1	2	1	132	14.6	9.39	6.46	1	1
ACAM34UNSW_02325	rps8e 30S ribosomal protein S8e	28	1	1	1	123	13.4	10.32	6.95	1	1
ACAM34UNSW_02329	hypothetical protein	13	1	1	1	233	25.7	4.74	2.61	1	1
ACAM34UNSW_02338	hypothetical protein	15	1	1	1	95	10.6	4.3	3.2	1	1
ACAM34UNSW_02405	Putative snRNP Sm-like protein	28	1	1	1	80	8.8	4.18	4.25	1	1
ACAM34UNSW_02406	rnj Ribonuclease J	3	1	1	1	450	49.9	5.35	2.11	1	1
ACAM34UNSW_02508	hypothetical protein	6	1	1	1	341	36.5	4.09	3.29	1	1
ACAM34UNSW_02560	lysJ_1 [LysW]-aminoadipate semialdehyde/glutamate semialdehyde transaminase	9	1	1	1	446	48.3	4.67	0	1	1
ACAM34UNSW_02692	hypothetical protein	5	1	1	1	349	35.6	3.88	2.93	1	1
ACAM34UNSW_02705	ef1b Elongation factor 1-beta	30	1	1	1	88	9.3	4.22	6.54	1	1
ACAM34UNSW_02762	rpoE1 DNA-directed RNA polymerase subunit E'	5	1	1	1	191	21.1	4.75	2.36	1	1
ACAM34UNSW_02799	hypothetical protein	12	1	1	1	57	6.7	7.81	2.21	1	1
ACAM34UNSW_02930	hypothetical protein	4	1	1	1	369	39.2	4.16	2.75	1	1
ACAM34UNSW_02986	hemL Glutamate-1-semialdehyde 2,1-aminomutase	4	1	2	1	445	48.1	4.92	7.03	1	1
ACAM34UNSW_03025	hypothetical protein	7	1	1	1	180	19.6	4.67	2.5	1	1
ACAM34UNSW_03026	cct1_2 Thermosome subunit 1	3	1	1	1	560	59	4.23	3.87	1	1
ACAM34UNSW_03088	hypothetical protein	5	1	1	1	326	35.4	4.67	2.51	1	1
ACAM34UNSW_00043	putative cell surface fusion protein	14	1	1	1	108	11.5	4.5	2.93	1	1
ACAM34UNSW_00165	tuf_2 Elongation factor 1-alpha	5	1	1	1	421	45.8	4.55	2.76	1	1
ACAM34UNSW_00254	hypothetical protein	6	1	1	1	575	62.5	4.02	3.82	1	1
ACAM34UNSW_00393	hypothetical protein	5	1	1	1	364	39.3	3.95	4.1	1	1
ACAM34UNSW_00432	cct2 Thermosome subunit 2	5	1	1	1	552	58.2	4.28	3.65	1	1
ACAM34UNSW_00545	smc_1 Chromosome partition protein Smc	3	1	1	1	1193	133.5	4.31	2.76	1	1
ACAM34UNSW_00628	psmB Proteasome subunit beta	8	1	2	1	243	25.7	4.46	7.94	1	1
ACAM34UNSW_00841	50S ribosomal protein L18Ae	33	1	1	1	58	6.7	5.97	5.36	1	1
ACAM34UNSW_00871	hypothetical protein	14	1	1	1	94	10.1	4.12	2.86	1	1
ACAM34UNSW_00894	hypothetical protein	3	1	2	1	519	57.4	4.7	5.67	1	1
ACAM34UNSW_00962	rnp4 Ribonuclease P protein component 4	10	1	1	1	92	10.6	8.92	3.28	1	1
ACAM34UNSW_00965	hypothetical protein	23	1	1	1	62	6.9	3.88	2.94	1	1
ACAM34UNSW_01284	hypothetical protein	31	1	1	1	87	9.2	4.28	5	1	1
ACAM34UNSW_01379	hypothetical protein	20	1	1	1	127	13.5	3.89	4.9	1	1
ACAM34UNSW_01511	hypothetical protein	27	1	1	1	92	10.5	5.26	3.73	1	1
ACAM34UNSW_01550	maeA NAD-dependent malic enzyme	3	1	1	1	750	81.4	4.6	2.11	1	1
ACAM34UNSW_01567	samp3 Small archaeal modifier protein 3	16	1	1	1	95	10.1	4.41	3.04	1	1
ACAM34UNSW_01640	gcvH Glycine cleavage system H protein	13	1	1	1	127	13.8	3.75	3.3	1	1
ACAM34UNSW_01699	hypothetical protein	5	1	1	1	327	34.2	6.05	1.94	1	1
ACAM34UNSW_01798	hypothetical protein	29	1	2	1	70	8	6.77	10.28	1	1
ACAM34UNSW_01802	hypothetical protein	4	1	1	1	624	70.2	4.72	5.93	1	1
ORF_1	ORF_1 undefined product 72:455 forward MW:13933	14	1	1	1	127	13.9	4.78	3.74	1	1
ORF_2	ORF_2 undefined product 455:601 forward MW:5758	31	1	2	1	48	5.8	6.92	5.76	1	1
ORF_26	ORF_26 undefined product 23885:24490 forward MW:21112	12	1	1	1	201	21.1	4.16	6.51	1	1
ORF_27	ORF_27 undefined product 24546:25214 forward MW:24743	5	1	1	1	222	24.7	5.2	1.94	1	1
