## Supplementary material for "In depth characterization of an archaeal virus-host system reveals numerous virus exclusion mechanisms": Table S4.xlsx

### Sheet: Sheet1
Table S4: CRISPR spacer hits of Deep Lake haloarchaea against HRTV-DL1
Organism (Accession number)	Sequence	protospacer position on HRTV-DL1 genome	missmatches
Halohasta litchfieldiae tADL (GCA_900109065.1)	TCGATTGCGGTGATGGGCGACGTCGACGGTGCGATG	14204-14239	0
Halohasta litchfieldiae tADL (GCA_900109065.1)	GGGGATGCAGCCGACGTCGCCGGCAACCCA	22998-23027	5
Halohasta litchfieldiae tADL (GCA_900109065.1)	CTGTCGGCTATCTCCGCGCGTGGGCCCAAAGCGAG	33134-33168	1
Halohasta litchfieldiae tADL (GCA_900109065.1)	TTGCGGTGATGGGCGACGTCGACGGTGCGATGAAA	14208-14242	2
Halohasta litchfieldiae tADL (GCA_900109065.1)	ACCAACGAGGGGATCTACCAGGGACAGTTCGA	2106-2137	5
Halohasta litchfieldiae tADL (GCA_900109065.1)	TACGGAGTCCGAGACACGGTCACCGACGCACTGGG	15392-15426	0
Halohasta litchfieldiae tADL (GCA_900109065.1)	AAGATGACGAAGCCCTACGGTGGAGCGACCGCTT	4367-4400	0
halophilic archaeon DL31 (CP002988)	ACTGTCCGCCGTGAGCGTTACGACCCAGACGAGTGAG	3756-3792	0
halophilic archaeon DL31 (CP002988)	ACGGCCCGCGACCTGTTCGTCGCCCGCTACGAGGA	13210-13244	2
halophilic archaeon DL31 (CP002988)	GTCGCCGGCAACCCACTACAGAACGTCGATACGGT	23013-23047	0
halophilic archaeon DL31 (CP002988)	ATCGTCGGCGACGCACGGCGTGGGGTCAACGTCGA	11780-11814	5
Halorubrum lacusprofundi ACAM34 ( NC_012030.1)	ATCGAGGCGCTCGGAGGGACCTACTGGATAGACGGC	17280-17315	0
Halorubrum lacusprofundi ACAM34 ( NC_012030.1)	AACTCAGACGAGGGTGTGTACGAGCCTCGCGGTGAG	35461-35496	0
Halorubrum lacusprofundi ACAM34 ( NC_012030.1)	TCGCGGCCGACCAGCGGGGACTACGACGACCAGAT	22776-22810	0
Halorubrum lacusprofundi ACAM34 ( NC_012030.1)	ATCGACGCCGTCCAGCCGGTCGAGAACGACATCGA	6870-6904	0
Halorubrum lacusprofundi ACAM34 ( NC_012030.1)	TGGCCCGACGACATCGCGATGCTCATCAACCCCGA	10137-10171	0
Halorubrum lacusprofundi ACAM34 ( NC_012030.1)	GCCTTCGTCGACGGTGATGACGTCCGCGATCCCG	34330-34363	0
Halorubrum lacusprofundi ACAM34 ( NC_012030.1)	GACGAACTGCGGGATCTCGCCACCGAGGCCGA	10572-10603	0
Halorubrum lacusprofundi ACAM34 ( NC_012030.1)	ACGAACAGACCCGCAAGCTCGACATCCACATCAGCGGCCTGTC	31108-31150	5
Halorubrum lacusprofundi ACAM34 ( NC_012030.1)	ATCAAGTACGACCTCAAAGAGGACGCCGTCGAGAA	9621-9655	3
Halorubrum lacusprofundi ACAM34 ( NC_012030.1)	TTCCGCCATGTGTCGTCGCCCTCTGGCTTGGTGTT	27761-27795	5
Halorubrum lacusprofundi ACAM34 ( NC_012030.1)	CTGAAGGCCGGGCGATACGAGTGCGGACACTGTCAG	32727-32762	0
Halorubrum lacusprofundi ACAM34 ( NC_012030.1)	AGAACCGCGCGTCGGGGACGTCGAAACAGGCGAACG	2263-2298	0
Halorubrum lacusprofundi ACAM34 ( NC_012030.1)	GCCAAAGGGGATCGTCTACGCGGAACACGAACCCG	4782-4816	0
Halorubrum lacusprofundi ACAM34 ( NC_012030.1)	ACGCTGTCCTCGACGGTCTCGAACCACAACCAGACCA	14489-14525	4
