## Supplementary material for "In depth characterization of an archaeal virus-host system reveals numerous virus exclusion mechanisms": Table S5.xlsx

### Sheet: Sheet1
Table S5. Putative virus defense mechanisms in ACAM34_DSMZ (Result from PADLOC server)
Data were run on the PADLOC webserver with: PADLOC_v1.1.0_with_PADLOCDB_v1.4.0
system.number	seqid	system	target.name	hmm.accession	hmm.name	protein.name	full.seq.E.value	domain.iE.value	target.coverage	hmm.coverage	start	end	strand	target.description	relative.position	contig.end	all.domains	best.hits
8	CP001365.1	DMS_other	Hlac_2758	PDLC02192	DUF499_00001	DUF499	1e-10	3.1e-07	0.377	0.413	2768120	2771327	+	Hlac_2758	2723	3560	PDLC00662,HmaC_00001, 1, 7.7e-07, 0.053, 0.061 | PDLC00662,HmaC_00001, 2, 3e-09, 0.272, 0.349 | PDLC02192,DUF499_00001, 1, 0.042, 0.052, 0.055 | PDLC02192,DUF499_00001, 2, 3.1e-07, 0.377, 0.413 | PDLC02488,BrxC_00018, 1, 0.011, 0.04, 0.034 | PDLC02488,BrxC_00018, 2, 210, 0.027, 0.023 | PDLC02488,BrxC_00018, 3, 6, 0.052, 0.052 | PDLC02779,SspC_00010, 1, 0.00014, 0.054, 0.056 | PDLC02779,SspC_00010…	PDLC00662, HmaC_00001, 3e-09, 0.272, 0.349 | PDLC02192, DUF499_00001, 3.1e-07, 0.377, 0.413 | PDLC02779, SspC_00010, 0.00014, 0.054, 0.056 | PDLC02488, BrxC_00018, 0.011, 0.04, 0.034 | PDLC02780, SspC_00011, 0.034, 0.069, 0.075
8	CP001365.1	DMS_other	Hlac_2761	PDLC00661	HmaB_00002	HmaB	1.9e-35	3.7e-22	0.417	0.41	2772431	2775110	+	Hlac_2761	2726	3560	PDLC00660,HmaB_00001, 1, 1.7e-05, 0.062, 0.055 | PDLC00660,HmaB_00001, 2, 1.9e-05, 0.044, 0.04 | PDLC00660,HmaB_00001, 3, 3.4e-20, 0.413, 0.408 | PDLC00661,HmaB_00002, 1, 0.00077, 0.063, 0.055 | PDLC00661,HmaB_00002, 2, 3.5e-06, 0.045, 0.041 | PDLC00661,HmaB_00002, 3, 3.7e-22, 0.417, 0.41 | PDLC02189,DUF1156_MTase_00001, 1, 1.6e-07, 0.122, 0.115 | PDLC02189,DUF1156_MTase_00001, 2, 2.9e-13, 0.39, …	PDLC00661, HmaB_00002, 3.7e-22, 0.417, 0.41 | PDLC00660, HmaB_00001, 3.4e-20, 0.413, 0.408 | PDLC02189, DUF1156_MTase_00001, 2.9e-13, 0.39, 0.311 | PDLC03322, MTase_II_00108, 7.5e-12, 0.086, 0.168 | PDLC02541, PglXI_00001, 1.2e-11, 0.374, 0.316 | PDLC02541, PglXI_00001, 1.2e-11, 0.374, 0.316
2	CP001365.1	argonaute_solo	Hlac_2785	PDLC02391	pAgo_WP_077067832.1	pAgo	0	0	0.997	0.949	2796032	2798189	+	Hlac_2785	2748	3560	PDLC02376,pAgo_WP_068133589.1, 1, 1.5e-11, 0.28, 0.429 | PDLC02377,pAgo_WP_100483095.1, 1, 4.3e-12, 0.358, 0.586 | PDLC02378,pAgo_WP_070666724.1, 1, 9.2e-07, 0.181, 0.256 | PDLC02379,pAgo_WP_088347300.1, 1, 8.8e-10, 0.344, 0.352 | PDLC02380,pAgo_WP_015329024.1, 1, 2.1e-17, 0.333, 0.309 | PDLC02381,pAgo_WP_016804074.1, 1, 3.4e-07, 0.235, 0.266 | PDLC02382,pAgo_WP_011308723.1, 1, 120, 0.155, 0.146 …	PDLC02391, pAgo_WP_077067832.1, 0, 0.997, 0.949 | PDLC02428, pPIWI_solo, 1.5e-147, 0.955, 0.922 | PDLC02388, pAgo_WP_049969002.1, 1.4e-104, 0.955, 0.909 | PDLC02397, pAgo_A, 1.7e-59, 0.812, 0.888 | PDLC02436, Ago1-i4, 4.2e-53, 0.493, 0.88
1	CP001365.1	argonaute_other	Hlac_3106	PDLC02417	REase_Archaea	Aga_REase_Archaea	1.5e-141	1.8e-141	0.908	0.846	3110133	3111378	+	Hlac_3106	3039	3560	PDLC02398,pAgo-associated_WP_092048392.1, 1, 140, 0.104, 0.096 | PDLC02398,pAgo-associated_WP_092048392.1, 2, 5.1e-11, 0.461, 0.462 | PDLC02402,pAgo-associated_WP_028057923.1, 1, 1.7e-13, 0.466, 0.228 | PDLC02403,pAgo-associated_WP_012489404.1, 1, 1.1e-08, 0.498, 0.476 | PDLC02415,REase-PNTD1-PNTD2, 1, 1.7e-12, 0.464, 0.468 | PDLC02417,REase_Archaea, 1, 1.8e-141, 0.908, 0.846 | PDLC02418,SIR2-Kin…	PDLC02417, REase_Archaea, 1.8e-141, 0.908, 0.846 | PDLC02402, pAgo-associated_WP_028057923.1, 1.7e-13, 0.466, 0.228 | PDLC02415, REase-PNTD1-PNTD2, 1.7e-12, 0.464, 0.468 | PDLC02418, SIR2-Kinase-PNTD1-PNTD2, 2.9e-11, 0.466, 0.265 | PDLC02421, TIR-PNTD1-PNTD2, 4.1e-11, 0.498, 0.495
1	CP001365.1	argonaute_other	Hlac_3109	PDLC02392	pAgo_WP_092662338.1	pAgo	1.4e-136	1.7e-136	0.603	0.653	3112958	3114086	+	Hlac_3109	3042	3560	PDLC02376,pAgo_WP_068133589.1, 1, 8.4e-80, 0.915, 0.745 | PDLC02377,pAgo_WP_100483095.1, 1, 2.6e-34, 0.909, 0.7 | PDLC02378,pAgo_WP_070666724.1, 1, 4.7e-17, 0.429, 0.323 | PDLC02378,pAgo_WP_070666724.1, 2, 1.3e-21, 0.461, 0.361 | PDLC02384,pAgo_WP_028223139.1, 1, 5.2e-30, 0.875, 0.303 | PDLC02392,pAgo_WP_092662338.1, 1, 1.7e-136, 0.603, 0.653 | PDLC02420,pAgo_WP_022787370.1, 1, 8.9e-21, 0.901, 0.…	PDLC02392, pAgo_WP_092662338.1, 1.7e-136, 0.603, 0.653 | PDLC02376, pAgo_WP_068133589.1, 8.4e-80, 0.915, 0.745 | PDLC02436, Ago1-i4, 1.9e-62, 0.907, 0.674 | PDLC02377, pAgo_WP_100483095.1, 2.6e-34, 0.909, 0.7 | PDLC02384, pAgo_WP_028223139.1, 5.2e-30, 0.875, 0.303
9	CP001365.1	DMS_other	Hlac_3185	PDLC02707	PbeA_00005	PbeA	5.4e-57	5.2e-55	0.788	0.568	3174056	3175457	+	Hlac_3185	3115	3560	PDLC02703,PbeA_00001, 1, 9e-06, 0.416, 0.343 | PDLC02703,PbeA_00001, 2, 7.9e-11, 0.258, 0.195 | PDLC02704,PbeA_00002, 1, 3.3e-43, 0.803, 0.587 | PDLC02705,PbeA_00003, 1, 5.8e-05, 0.161, 0.11 | PDLC02705,PbeA_00003, 2, 1.3e-16, 0.554, 0.373 | PDLC02706,PbeA_00004, 1, 1.4e-08, 0.129, 0.09 | PDLC02706,PbeA_00004, 2, 0.035, 0.255, 0.179 | PDLC02706,PbeA_00004, 3, 5.5e-18, 0.206, 0.13 | PDLC02707,PbeA…	PDLC02707, PbeA_00005, 5.2e-55, 0.788, 0.568 | PDLC02704, PbeA_00002, 3.3e-43, 0.803, 0.587 | PDLC02706, PbeA_00004, 5.5e-18, 0.206, 0.13 | PDLC02705, PbeA_00003, 1.3e-16, 0.554, 0.373 | PDLC02703, PbeA_00001, 7.9e-11, 0.258, 0.195
5	CP001365.1	brex_type_V	Hlac_3187	PDLC02504	BrxHII_00001	BrxHII	0	0	0.999	0.999	3177175	3180085	-	Hlac_3187	3117	3560	PDLC02500,BrxHI_00001, 1, 5.4e-99, 0.763, 0.79 | PDLC02503,BrxHI_00004, 1, 260, 0.043, 0.06 | PDLC02503,BrxHI_00004, 2, 0.0023, 0.103, 0.14 | PDLC02504,BrxHII_00001, 1, 0, 0.999, 0.999	PDLC02504, BrxHII_00001, 0, 0.999, 0.999 | PDLC02500, BrxHI_00001, 5.4e-99, 0.763, 0.79 | PDLC02503, BrxHI_00004, 0.0023, 0.103, 0.14
5	CP001365.1	brex_type_V	Hlac_3188	PDLC02562	PglZ_00021	PglZ	0	0	0.999	0.999	3180091	3182290	-	Hlac_3188	3118	3560	PDLC02545,PglZ_00004, 1, 2e-06, 0.35, 0.311 | PDLC02547,PglZ_00006, 1, 420, 0.107, 0.097 | PDLC02547,PglZ_00006, 2, 9.4e-28, 0.425, 0.38 | PDLC02548,PglZ_00007, 1, 3.8e-06, 0.087, 0.066 | PDLC02548,PglZ_00007, 2, 5, 0.194, 0.139 | PDLC02553,PglZ_00012, 1, 0.00011, 0.236, 0.203 | PDLC02557,PglZ_00016, 1, 2e-06, 0.363, 0.329 | PDLC02559,PglZ_00018, 1, 9.2e-11, 0.347, 0.302 | PDLC02561,PglZ_00020, 1…	PDLC02562, PglZ_00021, 0, 0.999, 0.999 | PDLC02547, PglZ_00006, 9.4e-28, 0.425, 0.38 | PDLC02564, PglZ_00023, 1.3e-24, 0.499, 0.432 | PDLC02566, PglZ_00025, 9e-23, 0.504, 0.428 | PDLC02561, PglZ_00020, 1.2e-16, 0.406, 0.355
5	CP001365.1	brex_type_V	Hlac_3191	PDLC02520	PglX_00006	PglX	2e-202	2.2e-202	0.997	0.997	3186724	3187591	-	Hlac_3191	3119	3560	PDLC02515,PglX_00001, 1, 260, 0.09, 0.181 | PDLC02515,PglX_00001, 2, 0.00065, 0.201, 0.361 | PDLC02518,PglX_00004, 1, 8.6e-169, 0.99, 0.205 | PDLC02519,PglX_00005, 1, 3.8e-24, 0.792, 0.195 | PDLC02520,PglX_00006, 1, 2.2e-202, 0.997, 0.997 | PDLC02521,PglX_00007, 1, 1.2e-27, 0.684, 0.181 | PDLC02522,PglX_00008, 1, 0.55, 0.181, 0.035 | PDLC02522,PglX_00008, 2, 1.1e-10, 0.264, 0.066 | PDLC02523,PglX…	PDLC02520, PglX_00006, 2.2e-202, 0.997, 0.997 | PDLC02518, PglX_00004, 8.6e-169, 0.99, 0.205 | PDLC02521, PglX_00007, 1.2e-27, 0.684, 0.181 | PDLC02527, PglX_00013, 2.2e-26, 0.837, 0.197 | PDLC02526, PglX_00012, 4.3e-25, 0.67, 0.309
5	CP001365.1	brex_type_V	Hlac_3194	PDLC02473	BrxC_00003	BrxC	0	0	0.999	0.998	3188607	3192420	-	Hlac_3194	3122	3560	PDLC02471,BrxC_00001, 1, 2.1, 0.062, 0.07 | PDLC02471,BrxC_00001, 2, 1.7e-12, 0.531, 0.559 | PDLC02473,BrxC_00003, 1, 0, 0.999, 0.998 | PDLC02479,BrxC_00009, 1, 3.9e-06, 0.065, 0.069 | PDLC02479,BrxC_00009, 2, 1.3e-08, 0.236, 0.258 | PDLC02479,BrxC_00009, 3, 210, 0.08, 0.086 | PDLC02486,BrxC_00016, 1, 3.3e-12, 0.392, 0.405 | PDLC02489,BrxC_00019, 1, 6.2e-12, 0.309, 0.336	PDLC02473, BrxC_00003, 0, 0.999, 0.998 | PDLC02471, BrxC_00001, 1.7e-12, 0.531, 0.559 | PDLC02486, BrxC_00016, 3.3e-12, 0.392, 0.405 | PDLC02489, BrxC_00019, 6.2e-12, 0.309, 0.336 | PDLC02479, BrxC_00009, 1.3e-08, 0.236, 0.258
5	CP001365.1	brex_type_V	Hlac_3195	PDLC02467	BrxB_00009	BrxB	2.1e-110	2.4e-110	0.99	0.99	3192416	3193007	-	Hlac_3195	3123	3560	PDLC02459,BrxB_00001, 1, 2.9e-05, 0.296, 0.291 | PDLC02462,BrxB_00004, 1, 0.027, 0.23, 0.223 | PDLC02463,BrxB_00005, 1, 1.9e-09, 0.464, 0.477 | PDLC02464,BrxB_00006, 1, 470, 0.066, 0.165 | PDLC02464,BrxB_00006, 2, 0.032, 0.224, 0.544 | PDLC02466,BrxB_00008, 1, 0.05, 0.296, 0.319 | PDLC02467,BrxB_00009, 1, 2.4e-110, 0.99, 0.99 | PDLC02469,BrxB_00011, 1, 1.3e-06, 0.474, 0.489	PDLC02467, BrxB_00009, 2.4e-110, 0.99, 0.99 | PDLC02463, BrxB_00005, 1.9e-09, 0.464, 0.477 | PDLC02469, BrxB_00011, 1.3e-06, 0.474, 0.489 | PDLC02459, BrxB_00001, 2.9e-05, 0.296, 0.291 | PDLC02462, BrxB_00004, 0.027, 0.23, 0.223
5	CP001365.1	brex_type_V	Hlac_3196	PDLC02474	BrxC_00004	BrxC	0	0	0.999	0.999	3193003	3196723	-	Hlac_3196	3124	3560	PDLC02471,BrxC_00001, 1, 3.4e-06, 0.061, 0.063 | PDLC02471,BrxC_00001, 2, 8.4e-35, 0.265, 0.257 | PDLC02471,BrxC_00001, 3, 0.31, 0.049, 0.05 | PDLC02474,BrxC_00004, 1, 0, 0.999, 0.999 | PDLC02476,BrxC_00006, 1, 0.0036, 0.06, 0.063 | PDLC02476,BrxC_00006, 2, 2.9e-18, 0.26, 0.252 | PDLC02479,BrxC_00009, 1, 3.3e-07, 0.059, 0.059 | PDLC02479,BrxC_00009, 2, 2e-29, 0.304, 0.297 | PDLC02483,BrxC_00013, …	PDLC02474, BrxC_00004, 0, 0.999, 0.999 | PDLC02471, BrxC_00001, 8.4e-35, 0.265, 0.257 | PDLC02479, BrxC_00009, 2e-29, 0.304, 0.297 | PDLC02483, BrxC_00013, 5.1e-24, 0.29, 0.283 | PDLC02491, BrxC_00021, 1.9e-18, 0.257, 0.375
5	CP001365.1	brex_type_V	Hlac_3197	PDLC02456	BrxA_00020	BrxA	3.1e-155	3.5e-155	0.996	0.907	3196722	3197487	-	Hlac_3197	3125	3560	PDLC02442,BrxA_00006, 1, 1e-23, 0.358, 0.929 | PDLC02443,BrxA_00007, 1, 0.00018, 0.228, 0.286 | PDLC02447,BrxA_00011, 1, 0.00028, 0.661, 0.799 | PDLC02456,BrxA_00020, 1, 3.5e-155, 0.996, 0.907 | PDLC02458,BrxA_00022, 1, 0.012, 0.441, 0.426	PDLC02456, BrxA_00020, 3.5e-155, 0.996, 0.907 | PDLC02442, BrxA_00006, 1e-23, 0.358, 0.929 | PDLC02443, BrxA_00007, 0.00018, 0.228, 0.286 | PDLC02447, BrxA_00011, 0.00028, 0.661, 0.799 | PDLC02458, BrxA_00022, 0.012, 0.441, 0.426
3	CP001365.1	argonaute_solo	Hlac_3230	PDLC02428	pPIWI_solo	PprPIWI	4.8e-128	6e-128	0.99	0.979	3244362	3246558	+	Hlac_3230	3155	3560	PDLC02376,pAgo_WP_068133589.1, 1, 2e-07, 0.198, 0.299 | PDLC02377,pAgo_WP_100483095.1, 1, 8.9e-05, 0.201, 0.333 | PDLC02378,pAgo_WP_070666724.1, 1, 3.5e-08, 0.235, 0.333 | PDLC02380,pAgo_WP_015329024.1, 1, 0.00083, 0.311, 0.296 | PDLC02382,pAgo_WP_011308723.1, 1, 1.3e-07, 0.327, 0.309 | PDLC02382,pAgo_WP_011308723.1, 2, 6.1e-17, 0.289, 0.27 | PDLC02383,pAgo_WP_096354083.1, 1, 4.4e-14, 0.416, 0.38…	PDLC02428, pPIWI_solo, 6e-128, 0.99, 0.979 | PDLC02436, Ago1-i4, 1.2e-41, 0.398, 0.715 | PDLC02397, pAgo_A, 7.4e-20, 0.518, 0.602 | PDLC02382, pAgo_WP_011308723.1, 6.1e-17, 0.289, 0.27 | PDLC02388, pAgo_WP_049969002.1, 1.1e-16, 0.902, 0.876
10	CP001365.1	DMS_other	Hlac_3285	PDLC02643	DrmMI_00006	DrmMI	1.1e-109	5.3e-85	0.518	0.52	3322346	3326645	+	Hlac_3285	3205	3560	PDLC02517,PglX_00003, 1, 0.0071, 0.061, 0.117 | PDLC02517,PglX_00003, 1, 0.0071, 0.061, 0.117 | PDLC02519,PglX_00005, 1, 2.9e-06, 0.092, 0.101 | PDLC02519,PglX_00005, 1, 2.9e-06, 0.092, 0.101 | PDLC02519,PglX_00005, 2, 7.6e-05, 0.07, 0.079 | PDLC02519,PglX_00005, 2, 7.6e-05, 0.07, 0.079 | PDLC02519,PglX_00005, 3, 90, 0.023, 0.026 | PDLC02519,PglX_00005, 3, 90, 0.023, 0.026 | PDLC02521,PglX_00007,…	PDLC02643, DrmMI_00006, 5.3e-85, 0.518, 0.52 | PDLC03604, REase_MTase_IIG_00009, 2.1e-75, 0.291, 0.42 | PDLC03335, MTase_II_00121, 5.5e-66, 0.3, 0.692 | PDLC02638, DrmMI_00001, 1.2e-64, 0.27, 0.426 | PDLC03620, REase_MTase_IIG_00025, 2.4e-57, 0.416, 0.417
10	CP001365.1	DMS_other	Hlac_3286	PDLC02504	BrxHII_00001	BrxHI	9.3e-174	1.2e-173	0.904	0.9	3326641	3329608	+	Hlac_3286	3206	3560	PDLC00659,HmaA_00001, 1, 8.2e-129, 0.918, 0.803 | PDLC02193,PLD_Helicase_00001, 1, 4.8e-11, 0.18, 0.201 | PDLC02193,PLD_Helicase_00001, 2, 3e-21, 0.341, 0.337 | PDLC02500,BrxHI_00001, 1, 2.9e-117, 0.822, 0.846 | PDLC02500,BrxHI_00001, 1, 2.9e-117, 0.822, 0.846 | PDLC02504,BrxHII_00001, 1, 1.2e-173, 0.904, 0.9 | PDLC02504,BrxHII_00001, 1, 1.2e-173, 0.904, 0.9 | PDLC02572,DrmA_00006, 1, 4.3e-79, 0.…	PDLC02504, BrxHII_00001, 1.2e-173, 0.904, 0.9 | PDLC02504, BrxHII_00001, 1.2e-173, 0.904, 0.9 | PDLC00659, HmaA_00001, 8.2e-129, 0.918, 0.803 | PDLC02621, DrmD_00004, 9.1e-119, 0.88, 0.854 | PDLC02500, BrxHI_00001, 2.9e-117, 0.822, 0.846 | PDLC02500, BrxHI_00001, 2.9e-117, 0.822, 0.846
6	CP001365.1	cas_type_I-B1	Hlac_3326	PDLC01750	Cas2b_WP_096389957.1	Cas2b	3.7e-44	4.1e-44	0.988	0.988	3377492	3377753	-	Hlac_3326	3241	3560	PDLC01749,Cas2b_WP_014295803.1, 1, 3.9e-20, 0.965, 0.966 | PDLC01750,Cas2b_WP_096389957.1, 1, 4.1e-44, 0.988, 0.988 | PDLC02076,Cas2b_WP_066217071.1, 1, 2.6e-17, 0.965, 0.966 | PDLC02077,Cas2b_WP_028460064.1, 1, 1.8e-07, 0.872, 0.812 | PDLC02078,Cas2b_WP_038071942.1, 1, 0.0049, 0.709, 0.66	PDLC01750, Cas2b_WP_096389957.1, 4.1e-44, 0.988, 0.988 | PDLC01749, Cas2b_WP_014295803.1, 3.9e-20, 0.965, 0.966 | PDLC02076, Cas2b_WP_066217071.1, 2.6e-17, 0.965, 0.966 | PDLC02077, Cas2b_WP_028460064.1, 1.8e-07, 0.872, 0.812 | PDLC02078, Cas2b_WP_038071942.1, 0.0049, 0.709, 0.66
6	CP001365.1	cas_type_I-B1	Hlac_3327	PDLC01742	Cas1b_WP_142933338.1	Cas1b	9.2e-124	1.1e-123	0.988	0.991	3377754	3378750	-	Hlac_3327	3242	3560	PDLC01742,Cas1b_WP_142933338.1, 1, 1.1e-123, 0.988, 0.991 | PDLC02065,Cas1b_WP_013704840.1, 1, 3.2e-109, 0.985, 0.988 | PDLC02066,Cas1b_WP_035727688.1, 1, 4.7e-22, 0.873, 0.91 | PDLC02067,Cas1b_WP_188882336.1, 1, 2.2e-43, 0.937, 0.593	PDLC01742, Cas1b_WP_142933338.1, 1.1e-123, 0.988, 0.991 | PDLC02065, Cas1b_WP_013704840.1, 3.2e-109, 0.985, 0.988 | PDLC02067, Cas1b_WP_188882336.1, 2.2e-43, 0.937, 0.593 | PDLC02066, Cas1b_WP_035727688.1, 4.7e-22, 0.873, 0.91
6	CP001365.1	cas_type_I-B1	Hlac_3328	PDLC01771	Cas4b_WP_019267510.1	Cas4b	2.4e-52	2.9e-52	0.836	0.963	3378752	3379322	-	Hlac_3328	3243	3560	PDLC01771,Cas4b_WP_019267510.1, 1, 2.9e-52, 0.836, 0.963 | PDLC01772,Cas4b_WP_113688895.1, 1, 7.1e-26, 0.836, 0.957 | PDLC02086,Cas4b_WP_077327524.1, 1, 5.3e-40, 0.836, 0.981 | PDLC02087,Cas4b_WP_154810420.1, 1, 430, 0.201, 0.212 | PDLC02087,Cas4b_WP_154810420.1, 2, 3e-05, 0.413, 0.429	PDLC01771, Cas4b_WP_019267510.1, 2.9e-52, 0.836, 0.963 | PDLC02086, Cas4b_WP_077327524.1, 5.3e-40, 0.836, 0.981 | PDLC01772, Cas4b_WP_113688895.1, 7.1e-26, 0.836, 0.957 | PDLC02087, Cas4b_WP_154810420.1, 3e-05, 0.413, 0.429
6	CP001365.1	cas_type_I-B1	Hlac_3329	PDLC01759	Cas3b_WP_184405015.1	Cas3b	7.5e-196	9.2e-196	0.967	0.979	3379410	3382230	-	Hlac_3329	3244	3560	PDLC01757,Cas3b_WP_098917028.1, 1, 3.3e-06, 0.119, 0.155 | PDLC01757,Cas3b_WP_098917028.1, 2, 660, 0.014, 0.019 | PDLC01757,Cas3b_WP_098917028.1, 3, 0.0086, 0.19, 0.194 | PDLC01757,Cas3b_WP_098917028.1, 4, 2.5e-09, 0.084, 0.114 | PDLC01758,Cas3b_WP_152020024.1, 1, 0.012, 0.088, 0.114 | PDLC01758,Cas3b_WP_152020024.1, 2, 1.9e-18, 0.204, 0.22 | PDLC01758,Cas3b_WP_152020024.1, 3, 2.4e-09, 0.084, 0.0…	PDLC01759, Cas3b_WP_184405015.1, 9.2e-196, 0.967, 0.979 | PDLC02082, Cas3b_WP_162272993.1, 1.5e-66, 0.604, 0.653 | PDLC01763, Cas3b_WP_065294164.1, 7.5e-38, 0.491, 0.535 | PDLC01761, Cas3b_WP_008086256.1, 3.2e-32, 0.888, 0.889 | PDLC01758, Cas3b_WP_152020024.1, 1.9e-18, 0.204, 0.22
6	CP001365.1	cas_type_I-B1	Hlac_3330	PDLC00951	cas_Cas5h	Cas5b	1.6e-48	1.8e-48	0.943	0.988	3382252	3383050	-	Hlac_3330	3245	3560	PDLC00947,cas_Cas5t, 1, 5.6e-07, 0.611, 0.622 | PDLC00951,cas_Cas5h, 1, 1.8e-48, 0.943, 0.988 | PDLC01197,C19_cas5_1, 1, 12, 0.075, 0.093 | PDLC01197,C19_cas5_1, 2, 0.36, 0.313, 0.34 | PDLC01301,cd09688, 1, 0.004, 0.094, 0.155 | PDLC01301,cd09688, 2, 690, 0.128, 0.196 | PDLC02095,Cas5b_WP_000371344.1, 1, 0.012, 0.102, 0.141 | PDLC02096,Cas5b_WP_048038568.1, 1, 3.5e-27, 0.887, 0.924 | PDLC02097,Ca…	PDLC00951, cas_Cas5h, 1.8e-48, 0.943, 0.988 | PDLC02096, Cas5b_WP_048038568.1, 3.5e-27, 0.887, 0.924 | PDLC02097, Cas5b_WP_147923379.1, 1.4e-13, 0.226, 0.239 | PDLC00947, cas_Cas5t, 5.6e-07, 0.611, 0.622 | PDLC01301, cd09688, 0.004, 0.094, 0.155
6	CP001365.1	cas_type_I-B1	Hlac_3331	PDLC00963	cas_Csh2	Cas7b	3.6e-87	5.3e-87	0.882	0.993	3383074	3384097	-	Hlac_3331	3246	3560	PDLC00963,cas_Csh2, 1, 5.3e-87, 0.882, 0.993 | PDLC00963,cas_Csh2, 2, 1500, 0.053, 0.063 | PDLC00964,cas_CT1132, 1, 5.7e-37, 0.85, 0.955 | PDLC01303,cd09690, 1, 8.6e-81, 0.882, 0.992 | PDLC01614,pfam05107, 1, 2.6e-46, 0.803, 0.992	PDLC00963, cas_Csh2, 5.3e-87, 0.882, 0.993 | PDLC01303, cd09690, 8.6e-81, 0.882, 0.992 | PDLC01614, pfam05107, 2.6e-46, 0.803, 0.992 | PDLC00964, cas_CT1132, 5.7e-37, 0.85, 0.955
6	CP001365.1	cas_type_I-B1	Hlac_3332	PDLC00969	cas_Csh1	Cas8b	2e-84	2.5e-84	0.598	0.997	3384118	3386272	-	Hlac_3332	3247	3560	PDLC00969,cas_Csh1, 1, 2.5e-84, 0.598, 0.997 | PDLC01304,cd09691, 1, 0.0014, 0.166, 0.288 | PDLC01304,cd09691, 2, 3.1e-08, 0.28, 0.5 | PDLC01343,cd09730, 1, 2.6e-06, 0.541, 0.589 | PDLC01623,pfam09484, 1, 0.034, 0.139, 0.178 | PDLC01623,pfam09484, 2, 4.3e-11, 0.304, 0.331	PDLC00969, cas_Csh1, 2.5e-84, 0.598, 0.997 | PDLC01623, pfam09484, 4.3e-11, 0.304, 0.331 | PDLC01304, cd09691, 3.1e-08, 0.28, 0.5 | PDLC01343, cd09730, 2.6e-06, 0.541, 0.589
6	CP001365.1	cas_type_I-B1	Hlac_3333	PDLC01785	Cas6b_WP_092935998.1	Cas6b	2.7e-131	3e-131	0.969	0.981	3386268	3387054	-	Hlac_3333	3248	3560	PDLC01782,Cas6b_WP_066632526.1, 1, 1e-10, 0.904, 0.919 | PDLC01784,Cas6b_WP_072896889.1, 1, 8.6e-06, 0.402, 0.422 | PDLC01785,Cas6b_WP_092935998.1, 1, 3e-131, 0.969, 0.981 | PDLC01791,Cas6b_WP_069593058.1, 1, 5.1e-10, 0.387, 0.433 | PDLC01791,Cas6b_WP_069593058.1, 2, 1.3e-07, 0.264, 0.288	PDLC01785, Cas6b_WP_092935998.1, 3e-131, 0.969, 0.981 | PDLC01782, Cas6b_WP_066632526.1, 1e-10, 0.904, 0.919 | PDLC01791, Cas6b_WP_069593058.1, 5.1e-10, 0.387, 0.433 | PDLC01784, Cas6b_WP_072896889.1, 8.6e-06, 0.402, 0.422
4	CP001365.1	argonaute_solo	Hlac_3344	PDLC02376	pAgo_WP_068133589.1	pAgo_I	9.9e-150	1.1e-149	0.989	0.996	3397135	3398560	+	Hlac_3344	3258	3560	PDLC02376,pAgo_WP_068133589.1, 1, 1.1e-149, 0.989, 0.996 | PDLC02377,pAgo_WP_100483095.1, 1, 1.5e-55, 0.96, 0.956 | PDLC02378,pAgo_WP_070666724.1, 1, 3.5e-15, 0.348, 0.323 | PDLC02378,pAgo_WP_070666724.1, 2, 9.4e-68, 0.637, 0.611 | PDLC02384,pAgo_WP_028223139.1, 1, 1.2e-37, 0.911, 0.412 | PDLC02385,pAgo_WP_038562081.1, 1, 49, 0.116, 0.077 | PDLC02385,pAgo_WP_038562081.1, 2, 0.026, 0.162, 0.104 | …	PDLC02376, pAgo_WP_068133589.1, 1.1e-149, 0.989, 0.996 | PDLC02392, pAgo_WP_092662338.1, 1.3e-116, 0.734, 0.994 | PDLC02436, Ago1-i4, 2.7e-107, 0.979, 0.976 | PDLC02378, pAgo_WP_070666724.1, 9.4e-68, 0.637, 0.611 | PDLC02377, pAgo_WP_100483095.1, 1.5e-55, 0.96, 0.956
11	CP001365.1	DMS_other	Hlac_3347	PDLC00661	HmaB_00002	HmaB	4.9e-46	1.3e-34	0.629	0.558	3402042	3404679	+	Hlac_3347	3261	3560	PDLC00660,HmaB_00001, 1, 0.0018, 0.065, 0.057 | PDLC00660,HmaB_00001, 2, 1.2e-05, 0.044, 0.04 | PDLC00660,HmaB_00001, 3, 1.4e-32, 0.544, 0.495 | PDLC00661,HmaB_00002, 1, 0.0042, 0.072, 0.063 | PDLC00661,HmaB_00002, 2, 4.1e-06, 0.08, 0.068 | PDLC00661,HmaB_00002, 3, 1.3e-34, 0.629, 0.558 | PDLC02189,DUF1156_MTase_00001, 1, 1.8e-08, 0.123, 0.118 | PDLC02189,DUF1156_MTase_00001, 2, 0.017, 0.075, 0.0…	PDLC00661, HmaB_00002, 1.3e-34, 0.629, 0.558 | PDLC00660, HmaB_00001, 1.4e-32, 0.544, 0.495 | PDLC03233, MTase_II_00019, 1.2e-15, 0.177, 0.222 | PDLC02189, DUF1156_MTase_00001, 2.5e-12, 0.194, 0.162 | PDLC02541, PglXI_00001, 1.4e-10, 0.188, 0.163 | PDLC02541, PglXI_00001, 1.4e-10, 0.188, 0.163
11	CP001365.1	DMS_other	Hlac_3349	PDLC03247	MTase_II_00033	MTase_II	4.6e-41	5.2e-41	0.94	0.957	3405278	3406133	+	Hlac_3349	3263	3560	PDLC03244,MTase_II_00030, 1, 4.7e-37, 0.75, 0.742 | PDLC03247,MTase_II_00033, 1, 5.2e-41, 0.94, 0.957 | PDLC03253,MTase_II_00039, 1, 2.4e-28, 0.778, 0.854 | PDLC03261,MTase_II_00047, 1, 3.1e-07, 0.63, 0.275 | PDLC03264,MTase_II_00050, 1, 5.5e-05, 0.673, 0.647 | PDLC03266,MTase_II_00052, 1, 5.9e-15, 0.62, 0.625 | PDLC03281,MTase_II_00067, 1, 1.5e-06, 0.736, 0.702 | PDLC03287,MTase_II_00073, 1, 6e-…	PDLC03247, MTase_II_00033, 5.2e-41, 0.94, 0.957 | PDLC03244, MTase_II_00030, 4.7e-37, 0.75, 0.742 | PDLC03294, MTase_II_00080, 8.7e-29, 0.891, 0.967 | PDLC03253, MTase_II_00039, 2.4e-28, 0.778, 0.854 | PDLC03729, oMTase_00018, 1.4e-19, 0.62, 0.644
13	CP001365.1	RM_type_IIG	Hlac_3438	PDLC03620	REase_MTase_IIG_00025	REase_MTase_IIG	5.6e-242	7.4e-242	0.956	0.964	3485781	3489909	-	Hlac_3438	3343	3560	PDLC03596,REase_MTase_IIG_00001, 1, 0.00053, 0.04, 0.053 | PDLC03596,REase_MTase_IIG_00001, 2, 5.5, 0.023, 0.026 | PDLC03598,REase_MTase_IIG_00003, 1, 1.6, 0.031, 0.041 | PDLC03598,REase_MTase_IIG_00003, 2, 0.18, 0.053, 0.082 | PDLC03599,REase_MTase_IIG_00004, 1, 0.029, 0.062, 0.088 | PDLC03599,REase_MTase_IIG_00004, 2, 260, 0.013, 0.019 | PDLC03601,REase_MTase_IIG_00006, 1, 2.2e-05, 0.139, 0.165…	PDLC03620, REase_MTase_IIG_00025, 7.4e-242, 0.956, 0.964 | PDLC03613, REase_MTase_IIG_00018, 2.1e-44, 0.532, 0.568 | PDLC03618, REase_MTase_IIG_00023, 9.2e-25, 0.152, 0.144 | PDLC03622, REase_MTase_IIG_00027, 1.6e-15, 0.135, 0.132 | PDLC03629, REase_MTase_IIG_00034, 4.6e-12, 0.131, 0.142
7	CP001365.1	cas_type_I-D	Hlac_3572	PDLC02043	Cas6d_WP_103426589.1	Cas6d	8.6e-133	9.8e-133	0.955	0.993	3625030	3625897	+	Hlac_3572	3473	3560	PDLC02042,Cas6d_WP_065712011.1, 1, 360, 0.083, 0.089 | PDLC02042,Cas6d_WP_065712011.1, 2, 1.8e-06, 0.514, 0.48 | PDLC02043,Cas6d_WP_103426589.1, 1, 9.8e-133, 0.955, 0.993 | PDLC02044,Cas6d_WP_087711943.1, 1, 8.9e-15, 0.955, 0.977	PDLC02043, Cas6d_WP_103426589.1, 9.8e-133, 0.955, 0.993 | PDLC02044, Cas6d_WP_087711943.1, 8.9e-15, 0.955, 0.977 | PDLC02042, Cas6d_WP_065712011.1, 1.8e-06, 0.514, 0.48
7	CP001365.1	cas_type_I-D	Hlac_3573	PDLC02023	Cas10d_WP_158058419.1	Cas10_Id	0	0	0.955	0.99	3625893	3628998	+	Hlac_3573	3474	3560	PDLC01325,cd09712, 1, 4.4e-241, 0.886, 0.999 | PDLC01534,mkCas0140, 1, 9.3, 0.064, 0.061 | PDLC01534,mkCas0140, 2, 0.05, 0.075, 0.082 | PDLC01588,mkCas0201, 1, 2.2e-13, 0.251, 0.282 | PDLC01588,mkCas0201, 2, 3.2e-06, 0.456, 0.485 | PDLC02019,Cas10d_WP_065712008.1, 1, 3.7e-07, 0.221, 0.22 | PDLC02019,Cas10d_WP_065712008.1, 2, 0.15, 0.217, 0.221 | PDLC02020,Cas10d_WP_087711939.1, 1, 1.7e-11, 0.664,…	PDLC02023, Cas10d_WP_158058419.1, 0, 0.955, 0.99 | PDLC01325, cd09712, 4.4e-241, 0.886, 0.999 | PDLC01588, mkCas0201, 2.2e-13, 0.251, 0.282 | PDLC02020, Cas10d_WP_087711939.1, 1.7e-11, 0.664, 0.682 | PDLC02019, Cas10d_WP_065712008.1, 3.7e-07, 0.221, 0.22
7	CP001365.1	cas_type_I-D	Hlac_3574	PDLC02048	Cas7d_WP_158058420.1	Cas7d	6e-178	6.9e-178	0.973	0.994	3628994	3629984	+	Hlac_3574	3475	3560	PDLC00998,cas_Csc2, 1, 2.3e-99, 0.83, 0.982 | PDLC01322,cd09709, 1, 5.3e-92, 0.827, 0.996 | PDLC02046,Cas7d_WP_013277799.1, 1, 2.8e-40, 0.897, 0.934 | PDLC02047,Cas7d_WP_092935103.1, 1, 4.4e-05, 0.605, 0.64 | PDLC02048,Cas7d_WP_158058420.1, 1, 6.9e-178, 0.973, 0.994	PDLC02048, Cas7d_WP_158058420.1, 6.9e-178, 0.973, 0.994 | PDLC00998, cas_Csc2, 2.3e-99, 0.83, 0.982 | PDLC01322, cd09709, 5.3e-92, 0.827, 0.996 | PDLC02046, Cas7d_WP_013277799.1, 2.8e-40, 0.897, 0.934 | PDLC02047, Cas7d_WP_092935103.1, 4.4e-05, 0.605, 0.64
7	CP001365.1	cas_type_I-D	Hlac_3575	PDLC02040	Cas5d_WP_158058421.1	Cas5d	1.3e-120	1.4e-120	0.988	0.996	3629993	3630740	+	Hlac_3575	3476	3560	PDLC00997,cas_Csc1, 1, 1.4e-68, 0.935, 0.996 | PDLC01324,cd09711, 1, 1.8e-56, 0.935, 0.995 | PDLC01526,mkCas0129, 1, 0.0024, 0.206, 0.204 | PDLC02037,Cas5d_WP_029215464.1, 1, 4e-19, 0.944, 0.957 | PDLC02038,Cas5d_WP_039258829.1, 1, 6e-26, 0.956, 0.976 | PDLC02040,Cas5d_WP_158058421.1, 1, 1.4e-120, 0.988, 0.996	PDLC02040, Cas5d_WP_158058421.1, 1.4e-120, 0.988, 0.996 | PDLC00997, cas_Csc1, 1.4e-68, 0.935, 0.996 | PDLC01324, cd09711, 1.8e-56, 0.935, 0.995 | PDLC02038, Cas5d_WP_039258829.1, 6e-26, 0.956, 0.976 | PDLC02037, Cas5d_WP_029215464.1, 4e-19, 0.944, 0.957
7	CP001365.1	cas_type_I-D	Hlac_3576	PDLC02031	Cas3d_WP_165164020.1	Cas3d	0	0	0.987	0.996	3630732	3632886	+	Hlac_3576	3477	3560	PDLC00937,cas3_cyano, 1, 1.7e-111, 0.498, 0.997 | PDLC01106,icity0004, 1, 0.00044, 0.092, 0.11 | PDLC01106,icity0004, 2, 0.0065, 0.068, 0.081 | PDLC01106,icity0004, 3, 0.00016, 0.121, 0.141 | PDLC01146,icity0058, 1, 2.3e-11, 0.261, 0.267 | PDLC01146,icity0058, 2, 0.0035, 0.116, 0.142 | PDLC01146,icity0058, 3, 9.9, 0.099, 0.114 | PDLC01196,C19_Cas3, 1, 0.0013, 0.059, 0.069 | PDLC01196,C19_Cas3, 2,…	PDLC02031, Cas3d_WP_165164020.1, 0, 0.987, 0.996 | PDLC00937, cas3_cyano, 1.7e-111, 0.498, 0.997 | PDLC02028, Cas3d_WP_036011816.1, 5.8e-44, 0.76, 0.765 | PDLC02029, Cas3d_WP_009632565.1, 1.6e-17, 0.477, 0.449 | PDLC02032, Cas3d_WP_123141246.1, 1.4e-13, 0.473, 0.524
7	CP001365.1	cas_type_I-D	Hlac_3577	PDLC02035	Cas4d_WP_050035455.1	Cas4d	1.8e-103	2e-103	0.984	0.949	3632927	3633500	+	Hlac_3577	3478	3560	PDLC02034,Cas4d_WP_049772653.1, 1, 9.1e-47, 0.926, 0.943 | PDLC02035,Cas4d_WP_050035455.1, 1, 2e-103, 0.984, 0.949	PDLC02035, Cas4d_WP_050035455.1, 2e-103, 0.984, 0.949 | PDLC02034, Cas4d_WP_049772653.1, 9.1e-47, 0.926, 0.943
7	CP001365.1	cas_type_I-D	Hlac_3578	PDLC02025	Cas1d_Cas1d	Cas1d	7.8e-145	9e-145	0.964	0.994	3633496	3634492	+	Hlac_3578	3479	3560	PDLC02025,Cas1d_Cas1d, 1, 9e-145, 0.964, 0.994	PDLC02025, Cas1d_Cas1d, 9e-145, 0.964, 0.994
7	CP001365.1	cas_type_I-D	Hlac_3579	PDLC02027	Cas2d_WP_013277804.1	Cas2d	1.3e-37	1.5e-37	0.967	0.989	3634488	3634767	+	Hlac_3579	3480	3560	PDLC02027,Cas2d_WP_013277804.1, 1, 1.5e-37, 0.967, 0.989	PDLC02027, Cas2d_WP_013277804.1, 1.5e-37, 0.967, 0.989
12	CP001365.1	RM_type_II	Hlac_3602	PDLC03521	REase_II_00123	REase_II	6.6e-16	3.2e-15	0.853	0.874	3656164	3656881	+	Hlac_3602	3503	3560	PDLC03305,MTase_II_00091, 1, 1.4e-07, 0.193, 0.09 | PDLC03305,MTase_II_00091, 2, 8.4e-05, 0.361, 0.158 | PDLC03424,REase_II_00026, 1, 6.1e-11, 0.866, 0.853 | PDLC03521,REase_II_00123, 1, 3.2e-15, 0.853, 0.874 | PDLC03524,REase_II_00126, 1, 3.3e-08, 0.193, 0.177 | PDLC03524,REase_II_00126, 2, 3.1e-05, 0.361, 0.312 | PDLC03584,REase_II_00186, 1, 1.4e-13, 0.87, 0.514	PDLC03521, REase_II_00123, 3.2e-15, 0.853, 0.874 | PDLC03584, REase_II_00186, 1.4e-13, 0.87, 0.514 | PDLC03424, REase_II_00026, 6.1e-11, 0.866, 0.853 | PDLC03524, REase_II_00126, 3.3e-08, 0.193, 0.177 | PDLC03305, MTase_II_00091, 1.4e-07, 0.193, 0.09
12	CP001365.1	RM_type_II	Hlac_3603	PDLC03322	MTase_II_00108	MTase_II	1.4e-226	1.6e-226	0.998	0.993	3656877	3658239	-	Hlac_3603	3504	3560	PDLC03216,MTase_II_00002, 1, 0.049, 0.044, 0.055 | PDLC03216,MTase_II_00002, 2, 520, 0.06, 0.074 | PDLC03224,MTase_II_00010, 1, 1.2e-17, 0.817, 0.786 | PDLC03228,MTase_II_00014, 1, 0.088, 0.057, 0.115 | PDLC03228,MTase_II_00014, 2, 360, 0.035, 0.07 | PDLC03233,MTase_II_00019, 1, 0.029, 0.086, 0.053 | PDLC03238,MTase_II_00024, 1, 0.0028, 0.053, 0.056 | PDLC03239,MTase_II_00025, 1, 4.4e-21, 0.543, …	PDLC03322, MTase_II_00108, 1.6e-226, 0.998, 0.993 | PDLC03360, MTase_II_00146, 1.4e-33, 0.901, 0.927 | PDLC03362, MTase_II_00148, 3.5e-24, 0.87, 0.872 | PDLC03380, MTase_II_00166, 1.7e-22, 0.658, 0.735 | PDLC03239, MTase_II_00025, 4.4e-21, 0.543, 0.525
