## Supplementary material for "In depth characterization of an archaeal virus-host system reveals numerous virus exclusion mechanisms": Table S7.xlsx

### Sheet: Sheet1
Table S7: ACAM34_DSMZ genes upregulated under HRTV-DL1 infection that are absent from sensitive strain ACAM34_UNSW
Chromosome 2 ACAM34_DSMZ
locus_tag	Annotation	Minimum	Maximum	Length	Direction	Differential Expression Log2 Ratio	Differential Expression p-value
Hlac_3181	conserved hypothetical protein CDS	3171959	3172228	270	reverse	2.49561	4.25508e-50
Hlac_3232	hypothetical protein CDS	3247620	3248063	444	reverse	1.62581	5.42193e-09
Hlac_3228	transposase, IS605 OrfB family CDS	3237746	3239005	1260	forward	1.62271	4.76337e-67
Hlac_3261	hypothetical protein CDS	3276444	3277154	711	forward	1.36763	2.2139e-50
Hlac_3218	hypothetical protein CDS	3215965	3216282	318	forward	1.1327	1.96816e-17
Hlac_3217	orc1/cdc6 family replication initiation protein CDS	3214781	3215785	1005	reverse	1.02579	2.23469e-28
pHLAC01 ACAM34_DSMZ
Hlac_3451	transcriptional regulator, HxlR family CDS	3501169	3501546	378	forward	3.0922	1.41e-87
Hlac_3490	hypothetical protein CDS	3534740	3535054	315	reverse	2.46546	3.04e-57
Hlac_3511	hypothetical protein CDS	3555907	3556020	114	forward	2.28102	1.63e-13
Hlac_3525	Cupin 2 conserved barrel domain protein CDS	3572522	3572932	411	reverse	2.27204	2.16e-62
Hlac_3363	transposase, IS605 OrfB family CDS	3419289	3420542	1254	reverse	2.07549	1.66e-53
Hlac_3524	UspA domain protein CDS	3572027	3572473	447	reverse	2.06803	1.81e-58
Hlac_3542	conserved hypothetical protein CDS	3592179	3592592	414	forward	2.01146	1.67e-53
Hlac_3316	transcription regulator CDS	3358190	3358564	375	forward	1.75077	1.78e-46
Hlac_3498	hypothetical protein CDS	3545332	3545907	576	reverse	1.73526	7.88e-10
Hlac_3527	TRAP-type uncharacterized transport system periplasmic component-like protein CDS	3575056	3576111	1056	reverse	1.72443	3.78e-47
Hlac_3583	hypothetical protein CDS	3639771	3639932	162	forward	1.71931	2.4e-53
Hlac_3364	hypothetical protein CDS	3420917	3421594	678	reverse	1.69404	3.25e-49
Hlac_3430	hypothetical protein CDS	3477106	3478266	1161	reverse	1.63723	2.64e-49
Hlac_3522	protein of unknown function DUF35 CDS	3570413	3570781	369	reverse	1.38955	1.22e-36
Hlac_3365	transposase IS200-family protein CDS	3422002	3422391	390	forward	1.38088	7.54e-53
Hlac_3584	hypothetical protein CDS	3640065	3640226	162	forward	1.30156	2.34e-32
Hlac_3357	conserved hypothetical protein CDS	3414994	3415146	153	forward	1.19375	2.27e-15
Hlac_3644	deoxyribonuclease/rho motif-related TRAM CDS	3706334	3706750	417	forward	1.14019	6.82e-22
Hlac_3380	peptidylprolyl isomerase FKBP-type CDS	3433877	3434347	471	reverse	1.13408	1.65e-27
Hlac_3306	deoxyribonuclease/rho motif-related TRAM CDS	3350342	3350755	414	forward	1.12454	6.44e-19
Hlac_3401	conserved hypothetical protein CDS	3454002	3454631	630	reverse	1.09808	3.96e-31
Hlac_3402	hypothetical protein CDS	3454797	3455270	474	forward	1.0721	6.47e-18
Hlac_3543	putative transcriptional regulator, CopG family CDS	3592652	3593041	390	reverse	1.01107	7.2e-24
