## Supplementary material for "In depth characterization of an archaeal virus-host system reveals numerous virus exclusion mechanisms": Table S10.xlsx

### Sheet: Sheet1
Table S10: Expression levels of HRTV-DL1 ORFs 56 hours p.i.
FPKM values for HRTV-DL1 ORFs in three different replicates, and average of those, 56.1 hours post infection. Expression values (FPKM) have been calculated with Geneious Prime® 2022.2.1
locus_tag	Minimum position on genome	Maximum position on genome	Length	Direction	Replicate 1, T2	Replicate 2, T2	Replicate 3, T2	Average
ORF3	1013	1321	309	forward	69961	173408	193179	145516
ORF28	25378	25563	186	forward	29838.5	44415.1	32727.6	35660.4
ORF2	455	601	147	forward	24341.4	34633.3	26640.3	28538.3
ORF1	3	455	453	forward	23735.3	31645.2	24072.9	26484.5
ORF49	37476	37700	225	reverse	20685	19732.6	25893.5	22103.7
ORF27	24546	25214	669	forward	19482.3	18231.1	18798.4	18837.3
ORF46	33007	33372	366	forward	20485.5	16192.2	15738.1	17471.9
ORF7	3234	3791	558	forward	19093.1	15653.8	14262.6	16336.5
ORF4	1314	2792	1479	forward	20232.2	14457.9	14291	16327
ORF20	13762	13965	204	forward	18888	15215.5	14342.6	16148.7
ORF39	30020	30406	387	reverse	19090.1	14198.5	14753.2	16013.9
ORF8	3766	5127	1362	forward	16563.7	13925.5	12102	14197.1
ORF17	12022	12525	504	forward	16763.3	11311.7	12336.5	13470.5
ORF10	6762	7616	855	forward	17298.6	11229.8	11439.8	13322.7
ORF23	17217	18491	1275	forward	15379.1	12629.4	11919.2	13309.2
ORF12	9315	10340	1026	forward	16660.5	10745.5	11554.4	12986.8
ORF37	29256	29633	378	reverse	16171.4	10679.9	11845.8	12899
ORF9	5209	6759	1551	forward	14158.5	12258.4	11747.9	12721.6
ORF21	14054	16018	1965	forward	16083.4	10802.1	11249.1	12711.5
ORF45	32867	33010	144	forward	13700.2	11957.9	11968.5	12542.2
ORF18	12550	13098	549	forward	14027.2	10602.3	12105.5	12245
ORF19	13108	13668	561	forward	14754.5	10254.4	11020.8	12009.9
ORF26	23885	24490	606	forward	12085.8	12262.8	10931.4	11760
ORF48	33766	36927	3162	forward	12652.9	11502.6	11107.8	11754.4
ORF42	31590	31691	102	forward	13418	9526.11	11663.9	11536
ORF47	33617	33769	153	forward	13083.5	9908.42	10149.1	11047
ORF44	32613	32870	258	forward	12714.3	9577.31	10438.4	10910
ORF40	30565	30783	219	reverse	8419.79	10407.7	13434.9	10754.1
ORF11	7690	9312	1623	forward	12990	9756.87	9447.71	10731.5
ORF29	25920	26756	837	forward	10079.4	10932.8	10913.2	10641.8
ORF22	16015	17220	1206	forward	14161.3	8152.79	9550.11	10621.4
ORF30	26878	27612	735	reverse	12623.4	8587.29	10434.5	10548.4
ORF24	18498	21905	3408	forward	14372.1	8340.8	8862.82	10525.2
ORF35	28803	28940	138	reverse	13844.9	8320.94	8771.06	10312.3
ORF16	11657	12025	369	forward	12720.9	8999.4	9167.1	10295.8
ORF38	29626	30027	402	reverse	11639.1	8799.4	10392.9	10277.1
ORF43	31688	32620	933	forward	12395.2	8830.85	9566.5	10264.2
ORF13	10347	10667	321	forward	10589.1	8468.16	10760.5	9939.25
ORF25	22308	23858	1551	forward	11332.6	8661.01	9662.33	9885.31
ORF34	28589	28813	225	reverse	12788.2	7802.22	7973.15	9521.2
ORF36	28933	29259	327	reverse	12698.6	7246.4	8151.12	9365.39
ORF14	10673	11296	624	forward	11813	7309.38	8895.43	9339.29
ORF5	2789	2932	144	forward	10635.2	7223.14	7905.69	8588.02
ORF41	30834	31583	750	forward	8591.23	7010.93	8654.71	8085.62
ORF31	27602	27739	138	reverse	8913.8	6883.75	8201.15	7999.57
ORF6	2929	3231	303	forward	9520.91	6645.65	7308.9	7825.15
ORF15	11293	11655	363	forward	10141.7	6006.44	7122.3	7756.81
ORF33	28383	28592	210	reverse	8189.82	5007.35	5965.08	6387.42
ORF32	27736	28383	648	reverse	7394.37	5133.16	6370.31	6299.28
