## Supplementary material for "In depth characterization of an archaeal virus-host system reveals numerous virus exclusion mechanisms": Table S11.xlsx

### Sheet: Sheet1
Table S11: Primer Sequences
Primers used to close HRTV-DL genome
Name	5'-> '3 sequence
1F	CCAGCGGCCACTTGCCGTC
1R	GACGGCAAGTGGCCGCTGG
2F	CCGTGAACTGTCCTGACCTG
2R	CAGGTCAGGACAGTTCACGG
3F	ACCAAACACAACCGGCCGTG
3R	CACGGCCGGTTGTGTTTGGT
4F	CGATGGGCGGCATCGAACTC
4R	GAGTTCGATGCCGCCCATCG
5F	GCGGCTGATGGTCACGCCGTG
5R	CAGCTGCTTCACAAGCCCGGC
6F	CGTCTGGCCGGCCGTGACGAC
6R	GATCGATCAACGCCAGCGTGT
7F	CGTGTATCATCCGTAAGGCG
7R	CGCCTTACGGATGATACACG
8F	GGAAGCATGAGCGCGAGAAAC
8R	GTTTCTCGCGCTCATGCTTCC
9F	GCGCTCGAACTGTTCGGCCTCG
9R	CGAGGCCGAACAGTTCGAGCGC
10F	CTCGACGCCGACACAGCCGCGT
10R	ACGCGGCTGTGTCGGCGTCGAG
11F	GGCGTCGCAAGCCGCCGACTCC
11R	GGAGTCGGCGGCTTGCGACGCC
12F	CTGTCGTCACCGATCCCGAGCT
12R	AGCTCGGGATCGGTGACGACAG
13F	CGGCGCCGTCGATCTGTTCGACG
13R	CGTCGAACAGATCGACGGCGCCG
14F	GACGCCACCCAGCAGTTGGACAG
14R	CTGTCCAACTGCTGGGTGGCGTC
Other PCR Primer
Name	5'-> '3 sequence	Description
HRTV-DLF	CTAACAGCACGCCAAGAGGA	Forward primer to test infection with HRTV-DL1
HRTV-DLR	CACCACTGGTTTGCTTTCCG	Revers primer to test infection with HRTV-DL1
MRACF	ACGATCGCCGAGAGCTACGAGC	Forward primer to confirm gap ACAM34_UNSW_02044-02050
MRACR	GCGCGATGGCCTTCTCGAGTGT	Reverse primer to confirm gap ACAM34_UNSW_02044-02050
qPCR Primer					PCR conditions
BV37VPF	CACGCTCTCGGAAGCAAACC	qPCR forward primer to quantify HRTV-DL1 genome			optimal temperature 71°C, primers concentration : 0.1µm efficiency 101%
BV37VPR	CTCGGAGTCGCCATACTGGG	qPCR reverse primer to quantify HRTV-DL1 genome			optimal temperature 71°C, primers concentration : 0.1µm efficiency 101%
qPMCUD1F	TCGTACATCTGGTAGTTAC	qPCR forward primer to quantify CH2 of all Hrr. lacusprofundi strains			optimal temperature 53°C, primer concentration : 0.3µm efficiency 101%
qPMCUD1R	ATAGTCCTGAGTGATAGAAC	qPCR reverse primer to quantify CH2 of all Hrr. lacusprofundi strains			optimal temperature 53°C, primer concentration : 0.3µm efficiency 101%
qPMC2 F	GAGTTAGTGAAGTATCTTCG	qPCR forward primer to quantify CH1 of all Hrr. lacusprofundi strains			optimal temperature 61°C, primer concentration : 0.25µm efficiency 99%
qPMC2 R	GCTCTACATCCTCATAATAC	qPCR reverse primer to quantify CH1 of all Hrr. lacusprofundi strains			optimal temperature 61°C, primer concentration : 0.25µm efficiency 99%
