## Supplementary material for "In depth characterization of an archaeal virus-host system reveals numerous virus exclusion mechanisms": Table S13.xlsx

### Sheet: Sheet1
Table S13: Variant analysis on escape mutants.
Variant analysis was performed with Geneious Prime® 2022.2.1.
Name	Minimum	Maximum	Length	locus_tag	Track Name	Amino Acid Change	Change	Coverage	Variant P-Value (approximate)	Variant Frequency	Protein Effect
GATTAGCG	1952469	1952476	7	ACAM34UNSW_01968	Variants: Clone 2.14	NDP -> RLA	ACGACCCA -> GATTAGCG	4 -> 41	1e-11	97.6% -> 100.0%	Substitution
TCCTCCTACGGTGTCGAGACTGTGCTTCGACAC	1973416	1973415	0	ACAM34UNSW_01982	Variants: Clone 3.3	T -> TPPTVSRLCFDT	+TCCTCCTACGGTGTCGAGACTGTGCTTCGACAC	265 -> 290	0	89.4% -> 90.6%	Insertion
TT	1975560	1975561	2		Variants: Clone 2.14		AG -> TT	11 -> 22	2.7e-23	81.8% -> 90.9%
T	1899476	1899475	0		Variants: Clone 3.3		+T	27	2.5e-49	1
T	1899482	1899482	1		Variants: Clone 3.3		G -> T	23	7.9e-40	1
T	1952460	1952460	1	ACAM34UNSW_01968	Variants: Clone 2.14	R -> L	G -> T	2	4e-07	1	Substitution
T	1899476	1899475	0		Variants: Clone 1.7		+T	18	4e-33	1
T	1899482	1899482	1		Variants: Clone 1.7		G -> T	15	3.2e-26	1
G	1547887	1547887	1	ACAM34UNSW_01552	Variants: Clone 3.3		C -> G	305	0	1	None
G	58991	58991	1		Variants: Clone 2.14		A -> G	293	0	1
G	1540284	1540284	1		Variants: Clone 2.14		A -> G	338	0	1
G	1547887	1547887	1	ACAM34UNSW_01552	Variants: Clone 2.14		C -> G	343	0	1	None
G	1952466	1952466	1	ACAM34UNSW_01968	Variants: Clone 2.14	E -> G	A -> G	2	6.3e-08	1	Substitution
G	1975556	1975556	1		Variants: Clone 2.14		C -> G	6	1.6e-11	1
C	1975558	1975558	1		Variants: Clone 2.14		A -> C	9	3.2e-23	1
A	1975551	1975551	1		Variants: Clone 2.14		G -> A	2	4e-07	1
	1835640	1835705	66		Variants: Clone 3.3		-ACGACGGAAACGCGGGGGGTGTGATCCAATCGAAAACAGTGTCACCCCCTTCACCCACATCCAGTT	322	0	1
	429488	429493	6	ACAM34UNSW_00427	Variants: Clone 2.14	DS ->	GAC,TCT ->	234	0	1	Deletion
G	1540273	1540273	1		Variants: Clone 2.14		A -> G	341	0	0.997
G	1547887	1547887	1	ACAM34UNSW_01552	Variants: Clone 1.7		C -> G	305	0	0.997	None
G	3012296	3012296	1	ACAM34UNSW_03062	Variants: Clone 3.3	R -> S	C -> G	249	0	0.996	Substitution
A	1540182	1540182	1		Variants: Clone 2.14		G -> A	274	0	0.996
A	1207067	1207067	1	ACAM34UNSW_01219	Variants: Clone 1.7		C -> A	229	0	0.996	None
T	1540289	1540289	1		Variants: Clone 2.14		C -> T	333	0	0.994
T	1633777	1633777	1		Variants: Clone 1.7		C -> T	290	0	0.993
G	58991	58991	1		Variants: Clone 3.3		A -> G	298	0	0.993
T	1009164	1009164	1	ACAM34UNSW_01036	Variants: Clone 2.14	V -> E	A -> T	237	0	0.992	Substitution
G	58991	58991	1		Variants: Clone 1.7		A -> G	266	0	0.992
G	3012296	3012296	1	ACAM34UNSW_03062	Variants: Clone 1.7	R -> S	C -> G	228	0	0.991	Substitution
T	482574	482574	1	ACAM34UNSW_00483	Variants: Clone 1.7	G -> E	C -> T	280	0	0.989	Substitution
T	482574	482574	1	ACAM34UNSW_00483	Variants: Clone 3.3	G -> E	C -> T	284	0	0.986	Substitution
A	1207067	1207067	1	ACAM34UNSW_01219	Variants: Clone 3.3		C -> A	284	0	0.986	None
A	1207067	1207067	1	ACAM34UNSW_01219	Variants: Clone 2.14		C -> A	282	0	0.986	None
A	1783292	1783292	1	ACAM34UNSW_01793	Variants: Clone 1.7	T -> I	G -> A	312	0	0.984	Substitution
G	3012296	3012296	1	ACAM34UNSW_03062	Variants: Clone 2.14	R -> S	C -> G	303	0	0.983	Substitution
C	1902180	1902179	0		Variants: Clone 3.3		(C)3 -> (C)4	49	1.2e-80	0.98
	1944942	1944942	1	ACAM34UNSW_01960	Variants: Clone 3.3		(C)6 -> (C)5	334	0	0.979	Frame Shift
T	1902324	1902324	1		Variants: Clone 1.7		C -> T	206	0	0.976
	1901336	1901336	1		Variants: Clone 1.7		(G)4 -> (G)3	244	0	0.967
T	482574	482574	1	ACAM34UNSW_00483	Variants: Clone 2.14	G -> E	C -> T	303	0	0.964	Substitution
C	2349062	2349062	1		Variants: Clone 2.14		A -> C	278	0	0.964
C	2349062	2349062	1		Variants: Clone 1.7		A -> C	324	0	0.96
C	2349062	2349062	1		Variants: Clone 3.3		A -> C	298	0	0.956
A	1534899	1534899	1		Variants: Clone 3.3		G -> A	251	0	0.952
A	1534899	1534899	1		Variants: Clone 1.7		G -> A	210	0	0.952
A	1534905	1534905	1		Variants: Clone 3.3		T -> A	247	0	0.947
	1901336	1901336	1		Variants: Clone 3.3		(G)4 -> (G)3	220	0	0.945
G	1537045	1537045	1		Variants: Clone 2.14		A -> G	139	2e-42	0.942
A	1534899	1534899	1		Variants: Clone 2.14		G -> A	272	0	0.938
A	2349064	2349064	1		Variants: Clone 2.14		C -> A	275	0	0.935
A	1534905	1534905	1		Variants: Clone 2.14		T -> A	270	0	0.926
A	2349064	2349064	1		Variants: Clone 1.7		C -> A	322	0	0.925
C	1902752	1902752	1		Variants: Clone 2.14		T -> C	156	4.6e-30	0.923
	1539895	1539895	1		Variants: Clone 2.14		-A	13	1.8e-10	0.923
T	1534903	1534903	1		Variants: Clone 3.3		A -> T	250	0	0.92
T	1534903	1534903	1		Variants: Clone 2.14		A -> T	272	0	0.912
A	1534905	1534905	1		Variants: Clone 1.7		T -> A	217	0	0.908
	1944947	1944947	1	ACAM34UNSW_01960	Variants: Clone 1.7		(C)6 -> (C)5	334	0	0.907	Frame Shift
G	1696356	1696355	0		Variants: Clone 3.3		(G)12 -> (G)13	178	0	0.899
T	1534903	1534903	1		Variants: Clone 1.7		A -> T	215	0	0.898
G	1901131	1901130	0		Variants: Clone 3.3		(G)4 -> (G)5	145	6e-242	0.869
G	1696356	1696355	0		Variants: Clone 2.14		(G)12 -> (G)13	151	0	0.868
A	2349064	2349064	1		Variants: Clone 3.3		C -> A	296	0	0.868
G	1696356	1696355	0		Variants: Clone 1.7		(G)12 -> (G)13	138	0	0.848
C	1902180	1902179	0		Variants: Clone 1.7		(C)3 -> (C)4	72	4.8e-92	0.847
	1539899	1539899	1		Variants: Clone 1.7		(T)4 -> (T)3	192	1.2e-94	0.833
	1539899	1539899	1		Variants: Clone 3.3		(T)4 -> (T)3	192	4.8e-73	0.807
T	138433	138432	0	ACAM34UNSW_00139	Variants: Clone 1.7		(T)8 -> (T)9	170	0	0.782	Frame Shift
G	1696371	1696371	1		Variants: Clone 2.14		T -> G	162	6.7e-178	0.741
G	1696371	1696371	1		Variants: Clone 1.7		T -> G	145	2.3e-177	0.731
G	1696381	1696381	1		Variants: Clone 3.3		T -> G	185	1.5e-249	0.724
T	1975557	1975557	1		Variants: Clone 2.14		C -> T	7	6.6e-10	0.714
G	1696371	1696371	1		Variants: Clone 3.3		T -> G	173	2.7e-176	0.705
G	1696381	1696381	1		Variants: Clone 2.14		T -> G	173	6.6e-184	0.694
G	1696374	1696374	1		Variants: Clone 2.14		T -> G	163	8.6e-151	0.693
G	1696374	1696374	1		Variants: Clone 3.3		T -> G	177	4.2e-156	0.672
G	1696381	1696381	1		Variants: Clone 1.7		T -> G	160	3.6e-159	0.663
G	1696376	1696376	1		Variants: Clone 2.14		T -> G	169	1.1e-174	0.651
G	1696374	1696374	1		Variants: Clone 1.7		T -> G	146	6.4e-140	0.616
G	1696376	1696376	1		Variants: Clone 3.3		T -> G	182	1.8e-193	0.61
G	1696358	1696358	1		Variants: Clone 1.7		T -> G	140	8.2e-119	0.593
G	1696376	1696376	1		Variants: Clone 1.7		T -> G	150	2.5e-127	0.593
G	1696386	1696386	1		Variants: Clone 1.7		T -> G	162	5.4e-129	0.568
T	1540289	1540289	1		Variants: Clone 1.7		C -> T	476	0	0.565
G	1540284	1540284	1		Variants: Clone 3.3		A -> G	585	0	0.561
G	1696386	1696386	1		Variants: Clone 2.14		T -> G	172	1.6e-114	0.558
T	1540289	1540289	1		Variants: Clone 3.3		C -> T	573	0	0.555
G	1540273	1540273	1		Variants: Clone 3.3		A -> G	616	0	0.555
G	1540284	1540284	1		Variants: Clone 1.7		A -> G	490	0	0.551
G	1537045	1537045	1		Variants: Clone 3.3		A -> G	242	1.8e-22	0.545
G	1696358	1696358	1		Variants: Clone 2.14		T -> G	156	1.5e-125	0.545
G	1696358	1696358	1		Variants: Clone 3.3		T -> G	175	9.8e-112	0.543
G	1540273	1540273	1		Variants: Clone 1.7		A -> G	505	0	0.543
G	1696360	1696360	1		Variants: Clone 3.3		A -> G	178	1.5e-105	0.517
T	20905	20905	1		Variants: Clone 3.3		G -> T	562	0	0.514
G	1696386	1696386	1		Variants: Clone 3.3		T -> G	191	1.6e-121	0.513
T	20905	20905	1		Variants: Clone 1.7		G -> T	487	0	0.511
G	1696360	1696360	1		Variants: Clone 1.7		A -> G	139	2.4e-81	0.511
G	1696360	1696360	1		Variants: Clone 2.14		A -> G	154	3.4e-81	0.506
A	1772947	1772947	1		Variants: Clone 2.14		C -> A	4	3.8e-08	0.5
G	1696366	1696366	1		Variants: Clone 2.14		C -> G	161	8.2e-114	0.497
A	1540182	1540182	1		Variants: Clone 1.7		G -> A	461	0	0.495
G	1696364	1696364	1		Variants: Clone 2.14		T -> G	154	6.7e-93	0.494
A	1540182	1540182	1		Variants: Clone 3.3		G -> A	485	0	0.478
T	20905	20905	1		Variants: Clone 2.14		G -> T	629	0	0.477
G	1696364	1696364	1		Variants: Clone 3.3		T -> G	175	1.2e-97	0.469
G	1696366	1696366	1		Variants: Clone 3.3		C -> G	177	4.5e-121	0.441
G	1696356	1696356	1		Variants: Clone 3.3		C -> G	178	2.2e-92	0.421
C	2481400	2481400	1	ACAM34UNSW_02528	Variants: Clone 2.14	E -> G	T -> C	215	3.5e-110	0.419	Substitution
G	1696356	1696356	1		Variants: Clone 1.7		C -> G	138	3.4e-98	0.413
G	1696366	1696366	1		Variants: Clone 1.7		C -> G	146	3e-85	0.411
G	1696364	1696364	1		Variants: Clone 1.7		T -> G	143	6.1e-65	0.406
C	2481406	2481406	1	ACAM34UNSW_02528	Variants: Clone 3.3	E -> G	T -> C	204	3.3e-69	0.382	Substitution
G	1696356	1696356	1		Variants: Clone 2.14		C -> G	152	3e-78	0.375
C	2481400	2481400	1	ACAM34UNSW_02528	Variants: Clone 1.7	E -> G	T -> C	204	1.5e-88	0.373	Substitution
C	2481400	2481400	1	ACAM34UNSW_02528	Variants: Clone 3.3	E -> G	T -> C	218	1.7e-92	0.367	Substitution
C	2481422	2481422	1	ACAM34UNSW_02528	Variants: Clone 1.7	S -> A	A -> C	175	1.3e-36	0.36	Substitution
G	3056227	3056227	1		Variants: Clone 2.14		A -> G	215	3.7e-73	0.358
G	3056292	3056292	1		Variants: Clone 1.7		A -> G	202	3e-72	0.347
G	3056227	3056227	1		Variants: Clone 3.3		A -> G	165	4.3e-48	0.345
G	1696363	1696363	1		Variants: Clone 1.7		C -> G	139	9.4e-41	0.345
C	2481422	2481422	1	ACAM34UNSW_02528	Variants: Clone 2.14	S -> A	A -> C	173	5.5e-55	0.341	Substitution
G	1696363	1696363	1		Variants: Clone 2.14		C -> G	148	7.8e-42	0.338
C	2481418	2481418	1	ACAM34UNSW_02528	Variants: Clone 3.3	E -> G	T -> C	195	2.7e-80	0.338	Substitution
G	1696363	1696363	1		Variants: Clone 3.3		C -> G	179	1.2e-49	0.335
C	2481404	2481404	1	ACAM34UNSW_02528	Variants: Clone 2.14	S -> A	A -> C	206	6.8e-44	0.335	Substitution
C	2481418	2481418	1	ACAM34UNSW_02528	Variants: Clone 1.7	E -> G	T -> C	182	4.9e-74	0.335	Substitution
G	2776905	2776905	1	ACAM34UNSW_02839	Variants: Clone 3.3		T -> G	159	6.7e-39	0.333	None
G	3056292	3056292	1		Variants: Clone 3.3		A -> G	186	4.7e-75	0.333
C	2481413	2481413	1	ACAM34UNSW_02528	Variants: Clone 1.7	S -> G	T -> C	188	6.7e-45	0.33	Substitution
C	2481422	2481422	1	ACAM34UNSW_02528	Variants: Clone 3.3	S -> A	A -> C	190	1.4e-44	0.326	Substitution
G	2770758	2770758	1		Variants: Clone 2.14		T -> G	192	5.3e-56	0.323
C	2481406	2481406	1	ACAM34UNSW_02528	Variants: Clone 2.14	E -> G	T -> C	201	2.3e-40	0.323	Substitution
C	2481440	2481440	1	ACAM34UNSW_02528	Variants: Clone 1.7	S -> A	A -> C	171	9.2e-50	0.322	Substitution
C	2481413	2481413	1	ACAM34UNSW_02528	Variants: Clone 3.3	S -> G	T -> C	208	3.6e-44	0.308	Substitution
G	3056292	3056292	1		Variants: Clone 2.14		A -> G	209	4.4e-56	0.306
C	2481424	2481424	1	ACAM34UNSW_02528	Variants: Clone 2.14	E -> G	T -> C	171	1e-45	0.304	Substitution
C	2481424	2481424	1	ACAM34UNSW_02528	Variants: Clone 3.3	E -> G	T -> C	186	2.8e-38	0.301	Substitution
G	2776926	2776926	1	ACAM34UNSW_02839	Variants: Clone 3.3		T -> G	151	7.1e-31	0.298	None
C	2481418	2481418	1	ACAM34UNSW_02528	Variants: Clone 2.14	E -> G	T -> C	187	2.7e-63	0.294	Substitution
C	2481424	2481424	1	ACAM34UNSW_02528	Variants: Clone 1.7	E -> G	T -> C	171	1.1e-33	0.292	Substitution
C	2481406	2481406	1	ACAM34UNSW_02528	Variants: Clone 1.7	E -> G	T -> C	191	1.3e-41	0.288	Substitution
C	2481404	2481404	1	ACAM34UNSW_02528	Variants: Clone 3.3	S -> A	A -> C	207	3.7e-28	0.285	Substitution
C	2481440	2481440	1	ACAM34UNSW_02528	Variants: Clone 3.3	S -> A	A -> C	190	5.3e-56	0.284	Substitution
C	2481449	2481449	1	ACAM34UNSW_02528	Variants: Clone 1.7	S -> G	T -> C	175	1.3e-50	0.28	Substitution
C	2481436	2481436	1	ACAM34UNSW_02528	Variants: Clone 1.7	E -> G	T -> C	174	4.7e-68	0.276	Substitution
G	1158778	1158778	1		Variants: Clone 3.3		T -> G	158	1.5e-42	0.266
G	1171345	1171345	1		Variants: Clone 3.3		T -> G	183	6.4e-39	0.262
G	2776906	2776906	1	ACAM34UNSW_02839	Variants: Clone 3.3	M -> V	A -> G	159	2.6e-18	0.258	Substitution
G	3056284	3056284	1		Variants: Clone 3.3		T -> G	184	7.3e-29	0.255
C	2481436	2481436	1	ACAM34UNSW_02528	Variants: Clone 3.3	E -> G	T -> C	188	8.6e-57	0.255	Substitution
G	2770758	2770758	1		Variants: Clone 3.3		T -> G	194	2.9e-34	0.253
G	2776927	2776927	1	ACAM34UNSW_02839	Variants: Clone 3.3	M -> V	A -> G	151	5.4e-20	0.252	Substitution
G	2770780	2770780	1		Variants: Clone 3.3		T -> G	183	1.9e-36	0.251
G	3056277	3056277	1		Variants: Clone 3.3		T -> G	187	2.5e-24	0.251
G	3056193	3056193	1		Variants: Clone 3.3		T -> G	180	2.9e-27	0.25
G	1171345	1171345	1		Variants: Clone 1.7		T -> G	152	1.5e-37	0.25
